# Use of Integrative Proteomic Analysis to Uncover Shared Molecular Signatures Across Distinct Forms of Hydrocephalus

**DOI:** 10.64898/2026.11.05.764703

**Authors:** Gowthami Mahendran, Piriyankan Kirupaharan, David Audu, Bonnie L. Blazer-Yost

## Abstract

Hydrocephalus is a heterogeneous disease characterized by disruption of cerebrospinal fluid (CSF) dynamics and can arise from diverse etiologies, including post-hemorrhagic hydrocephalus (PHH), hydrocephalus following subarachnoid hemorrhage (SAH), post-infectious hydrocephalus (PIH), and idiopathic normal pressure hydrocephalus (iNPH). Hydrocephalus has high disease burden in pediatric and older populations and a marked increase in prevalence with advancing age. Despite this high incidence, the underpinning molecular and signaling pathway alterations remain incompletely understood. Hence CSF proteomic profiling would enable a robust and high-resolution approach for exploring disease-specific biomarkers and to discover shared molecular mechanisms underlying hydrocephalus. In this study, we performed a cross-study proteomic analysis to evaluate biomarker proteins reported across PHH, SAH, PIH, and iNPH groups. Using published proteomic datasets, we comparatively analyzed CSF proteins to investigate the differentially expressed proteins (DEPs), their common molecular signatures, and enriched biological pathways across hydrocephalus groups. Across etiologies, recurrently altered proteins were predominantly associated with inflammatory signaling (cytokine, chemokine, interleukin-(IL-17), tumor necrosis factor (TNF)), toll-like receptor (TLR) signaling, blood-brain-barrier (BBB) disruption leading to coagulation cascades, and neuronal injury responses. Hemorrhage-associated forms of hydrocephalus (PHH and SAH) demonstrated enriched coagulation and hemoglobin-related pathways, whereas infection associated forms (PIH) showed enhanced immune and inflammatory responses. iNPH exhibited alterations in proteins linked to neurodegeneration, synaptic function, and impaired CSF clearance. Interestingly, our cross-study analyses identified recurrently dysregulated proteins across hydrocephalus subtypes. Collectively, our cross-study proteomic analyses define shared and etiology-specific proteomic signatures across hydrocephalus subtypes and identify potential CSF-based biomarkers for diagnostic stratification and future precision therapeutic approaches.
