## Supplementray File 1 for "Use of Integrative Proteomic Analysis to Uncover Shared Molecular Signatures Across Distinct Forms of Hydrocephalus"

### Sheet: PHH vs Control
Upregulated Proteins		Downregulated Proteins
Gene Symbol	Full Protein Name	Gene Symbol	Full Protein Name
KRT19	Keratin, type I cytoskeletal 19	NELL2	Neural epidermal growth factor-like protein 2
RICTOR	Rapamycin-insensitive companion of mTOR	AGRN	Agrin
SERPINF1	Pigment epithelium-derived factor	KLK7	Kallikrein-related peptidase 7
TGOLN2	Trans-Golgi network integral membrane protein 2	BANK1	B-cell scaffold protein with ankyrin repeats 1
NFATC3	Nuclear factor of activated T-cells, cytoplasmic 3	IL20RA	Interleukin-20 receptor subunit alpha
ABO	Histo-blood group ABO system transferase	PENK	Proenkephalin
PCDH1	Protocadherin-1	IL20RB	Interleukin-20 receptor subunit beta
NFASC	Neurofascin	NPHS1	Nephrin
RAB37	Ras-related protein Rab-37	FGF6	Fibroblast growth factor 6
NCLN	BOS complex subunit NCLN	EPHA4	EPH receptor A4
NPHS2	Podocin	PAPPA	Pregnancy-associated plasma protein A
FGF20	Fibroblast growth factor 20
RPS3	Small ribosomal subunit protein uS3
JAM3	Junctional adhesion molecule C
POF1B	Protein POF1B
GAD2	Glutamate decarboxylase 2
FGF2	Fibroblast growth factor 2
FGF5	Fibroblast growth factor 5
NT5C3A	Cytosolic 5'-nucleotidase 3A
TYRP1	5,6-dihydroxyindole-2-carboxylic acid oxidase
NEDD4L	E3 ubiquitin-protein ligase NEDD4-like
SIT1	Signaling threshold-regulating transmembrane adapter 1
FKBP1B	Peptidyl-prolyl cis-trans isomerase FKBP1B
CCNE1	G1/S-specific cyclin-E1
ALDH3A1	Aldehyde dehydrogenase, dimeric NADP-preferring
REPS1	RalBP1-associated Eps domain-containing protein 1
SCGB3A1	Secretoglobin family 3A member 1
CCL21	C-C motif chemokine 21
FOLH1	Glutamate carboxypeptidase 2
APOB	Apolipoprotein B-100
SFRP4	Secreted frizzled-related protein 4
GC	Vitamin D-binding protein
YY1	Transcriptional repressor protein YY1
KLRF1	Killer cell lectin-like receptor subfamily F member 1
IL24	Interleukin-24
SPRED2	Sprouty-related, EVH1 domain-containing protein 2
LGALS3BP	Galectin-3-binding protein
AXIN1	Axin-1
APOE	Apolipoprotein E
TGFA	Protransforming growth factor alpha
MRPS16	Small ribosomal subunit protein bS16m
INSR	Insulin receptor
DDX39A	ATP-dependent RNA helicase DDX39A
SERPING1	Plasma protease C1 inhibitor
SLAMF7	SLAM family member 7
RELB	Transcription factor RelB
IL3RA	Interleukin-3 receptor subunit alpha
IRAK4	Interleukin-1 receptor-associated kinase 4
CXCL12	Stromal cell-derived factor 1
IL15RA	Interleukin-15 receptor subunit alpha
IL31	Interleukin-31
IL32	Interleukin-32
ADAMTS1	A disintegrin and metalloproteinase with thrombospondin motifs 1
NME1	Nucleoside diphosphate kinase A
FABP9	Fatty acid-binding protein 9
C9	Complement component C9
IL33	Interleukin-33
PNLIP	Pancreatic triacylglycerol lipase
CPOX	Oxygen-dependent coproporphyrinogen-III oxidase, mitochondrial
CKMT1A_CKMT1B	Creatine kinase U-type, mitochondrial
APOD	Apolipoprotein D
AMY1A_AMY1B_AMY1C
NTF3	Neurotrophin-3
FCRL2	Fc receptor-like B
CDSN	Corneodesmosin
AGT	Angiotensinogen
CD70	CD70 antigen
SH2D1A	SH2 domain-containing protein 1A
ACHE	Acetylcholinesterase
DBH	Dopamine beta-hydroxylase
CLEC12A	C-type lectin domain family 12 member A
CD3G	T-cell surface glycoprotein CD3 gamma chain
CSH1	Chorionic somatomammotropin hormone 1
BTN2A1	Butyrophilin subfamily 2 member A1
CLEC4C	C-type lectin domain family 4 member C
ORM1	Alpha-1-acid glycoprotein 1
PLD3	5'-3' exonuclease PLD3
UBE2Z	Ubiquitin-conjugating enzyme E2 Z
HRG	Histidine-rich glycoprotein
VASH1	Tubulinyl-Tyr carboxypeptidase 1
RABGAP1L	Rab GTPase-activating protein 1-like, isoform 10
GSN	Gelsolin
IFNLR1	Interferon lambda receptor 1
CSNK1D	Casein kinase I isoform delta
NCK2	Cytoplasmic protein NCK2
BABAM1	BRISC and BRCA1-A complex member 1
APOA1	Apolipoprotein A-I
CRISP3	Cysteine-rich secretory protein 3
CFHR4	Complement factor H-related protein 4
BACH1	Transcription regulator protein BACH1
PNPT1	Polyribonucleotide nucleotidyltransferase 1, mitochondrial
CD36	Platelet glycoprotein 4
PSPN	Persephin
THSD1	Thrombospondin type-1 domain-containing protein 1
EDAR	Tumor necrosis factor receptor superfamily member EDAR
SUSD5	Sushi domain-containing protein 5
PREB	Guanine nucleotide-exchange factor SEC12
NECTIN1	Nectin-1
CD6	T-cell differentiation antigen CD6
FN1	Fibronectin
FOXO1	Forkhead box protein O1
TLR3	Toll-like receptor 3
LCAT	Phosphatidylcholine-sterol acyltransferase
NEDD9	Enhancer of filamentation 1
HS6ST2	Heparan-sulfate 6-O-sulfotransferase 2
BCL2L15	Bcl-2-like protein 15
IL1A	Interleukin-1 alpha
CTRC	Chymotrypsin-C
SELPLG	P-selectin glycoprotein ligand 1
ERBB3	Receptor tyrosine-protein kinase erbB-3
CEBPA	CCAAT/enhancer-binding protein alpha
LAT	Linker for activation of T-cells family member 1
TSPYL1	Testis-specific Y-encoded-like protein 1
NFATC1	Nuclear factor of activated T-cells, cytoplasmic 1
SMPDL3A	Cyclic GMP-AMP phosphodiesterase SMPDL3A
EIF5A	Eukaryotic translation initiation factor 5A-1
SPINK2	Serine protease inhibitor Kazal-type 2
IFNG	Interferon gamma
SERPINA3	Alpha-1-antichymotrypsin
DAPP1	Dual adapter for phosphotyrosine and 3-phosphotyrosine and 3-phosphoinositide
SERPINC1	Antithrombin-III
IFNGR1	Interferon gamma receptor 1
TRAF3	TNF receptor-associated factor 3
CCL26	C-C motif chemokine 26
LIFR	Leukemia inhibitory factor receptor
ALPI	Intestinal-type alkaline phosphatase
IL12RB2	Interleukin-12 receptor subunit beta-2
ADA	Adenosine deaminase
SLITRK1	SLIT and NTRK-like protein 1
PI16	Peptidase inhibitor 16
CXCL17	C-X-C motif chemokine 17
FASLG	Tumor necrosis factor ligand superfamily member 6
CXCL14	C-X-C motif chemokine 14
MEGF10	Multiple epidermal growth factor-like domains protein 10
CNTNAP2	Contactin-associated protein-like 2
TREML1	Trem-like transcript 1 protein
CRLF1	Cytokine receptor-like factor 1
LAIR1	Leukocyte-associated immunoglobulin-like receptor 1
GZMB	Granzyme B
CPB2	Carboxypeptidase B2
SIRPB1	Signal-regulatory protein beta-1 isoform 3
CLSTN2	Calsyntenin-2
PDE5A	cGMP-specific 3',5'-cyclic phosphodiesterase
ADAM23	Disintegrin and metalloproteinase domain-containing protein 23
SIRT1	NAD-dependent protein deacetylase sirtuin-1
CCN2	CCN family member 2
SRPK2	SRSF protein kinase 2
PLG	Plasminogen
DPP10	Inactive dipeptidyl peptidase 10
PRR5	Proline-rich protein 5
TNFRSF13B	Tumor necrosis factor receptor superfamily member 13B
PARP1	Poly [ADP-ribose] polymerase 1
EPO	Erythropoietin
FGF16	Fibroblast growth factor 16
PRR4	Proline-rich protein 4
CXCL6	C-X-C motif chemokine 6
FGL1	Fibrinogen-like protein 1
BTD	Biotinidase
GHR	Growth hormone receptor
MYOM3	Myomesin-3
CTBS	Di-N-acetylchitobiase
IL17A	Interleukin-17A
PTP4A3	Protein tyrosine phosphatase type IVA 3
EGF	Pro-epidermal growth factor
CD244	Natural killer cell receptor 2B4
ACP1	Low molecular weight phosphotyrosine protein phosphatase
PROK1	Prokineticin-1
CTSO	Cathepsin O
CELSR2	Cadherin EGF LAG seven-pass G-type receptor 2
CHRDL1	Chordin-like protein 1
BSG	Basigin
TNFRSF13C	Tumor necrosis factor receptor superfamily member 13C
PON3	Serum paraoxonase/lactonase 3
MLN	Promotilin
ARHGAP45	Rho GTPase-activating protein 45
MKI67	Proliferation marker protein Ki-67
PF4	Platelet factor 4
VNN1	Pantetheinase
ACRV1	Acrosomal protein SP-10
CD200	OX-2 membrane glycoprotein
CSF3R	Granulocyte colony-stimulating factor receptor
IL17F	Interleukin-17F
CTSC	Dipeptidyl peptidase 1
SELL	L-selectin
KLRB1	Killer cell lectin-like receptor subfamily B member 1
WNT9A	Protein Wnt-9a
C1R	Complement C1r subcomponent
IGFL4	Insulin growth factor-like family member 4
CD83	CD83 antigen
BCR	Breakpoint cluster region protein
LY9	T-lymphocyte surface antigen Ly-9
C1S	Complement C1s subcomponent
LRIG3	Leucine-rich repeats and immunoglobulin-like domains protein 3
PON1	Serum paraoxonase/arylesterase 1
SELENOP	Selenoprotein P
CSF3	Granulocyte colony-stimulating factor
NCR1	Natural cytotoxicity triggering receptor 1
APOF	Apolipoprotein F
ACTN4	Alpha-actinin-4
ITIH1	Inter-alpha-trypsin inhibitor heavy chain H1
CLU	Clusterin
NRTN	Neurturin
FLT3LG	Fms-related tyrosine kinase 3 ligand
GP5	Platelet glycoprotein V
CST1	Cystatin-SN
ITGA11	Integrin alpha-11
PALLD	Palladin
LRG1	Leucine-rich alpha-2-glycoprotein
LGMN	Legumain
EVI5	Ecotropic viral integration site 5 protein homolog
TNFRSF11B	Tumor necrosis factor receptor superfamily member 11B
CGB3_CGB5_CGB8	Choriogonadotropin subunit beta 3
CSF1	Macrophage colony-stimulating factor 1
LRRN1	Leucine-rich repeat and calponin homology domain-containing protein 4
MYO9B	Unconventional myosin-IXb
RIDA	2-iminobutanoate/2-iminopropanoate deaminase
PRDX2	Peroxiredoxin-2
TRIM5	Tripartite motif-containing protein 5
PPL	Periplakin
MDH1	Malate dehydrogenase, cytoplasmic
IGLC2	Immunoglobulin lambda constant 2
VEGFD	Vascular endothelial growth factor D
MAPK9	Mitogen-activated protein kinase 9
YTHDF3	YTH domain-containing family protein 3
CFB	Complement factor B
CSF1R	Macrophage colony-stimulating factor 1 receptor
IL17RB	Interleukin-17 receptor B
EDNRB	Endothelin receptor type B
DAAM1	Disheveled-associated activator of morphogenesis 1
GNPDA2	Glucosamine-6-phosphate deaminase 2
TNFSF10	Tumor necrosis factor ligand superfamily member 10
PSMG3	Proteasome assembly chaperone 3
TNFRSF14	Tumor necrosis factor receptor superfamily member 14
MRC1	Macrophage mannose receptor 1
MVK	Mevalonate kinase
PDGFB	Platelet-derived growth factor subunit B
SUMF1	Formylglycine-generating enzyme
SAA4	Serum amyloid A-4 protein
CFH	Complement factor H
CCL11	Eotaxin
F11	Coagulation factor XI
LEG1	Protein LEG1 homolog
CEMIP2	Cell surface hyaluronidase CEMIP2
ROBO1	Roundabout homolog 1
MICB_MICA
MGMT	Methylated-DNA--protein-cysteine methyltransferase
TNFSF9	Tumor necrosis factor ligand superfamily member 9
LAP3	Cytosol aminopeptidase
F2	Prothrombin
MXRA8	Matrix remodeling-associated protein 8
PLAUR	Urokinase plasminogen activator surface receptor
PGA4	Pepsin A-4
KLKB1	Plasma kallikrein
PSTPIP2	Proline-serine-threonine phosphatase-interacting protein 2
AMOT	Angiomotin
HEG1	Protein HEG homolog 1
CCL25	C-C motif chemokine 25
A1BG	Alpha-1B-glycoprotein
C3	Complement C3
PTH1R	Parathyroid hormone/parathyroid hormone-related peptide receptor
DAG1	Dystroglycan 1
LPA	Apolipoprotein(a)
IKBKG	NF-kappa-B essential modulator
SERPINA1	Alpha-1-antitrypsin
TNFRSF4	Tumor necrosis factor receptor superfamily member 4
TNFAIP8L2	Tumor necrosis factor alpha-induced protein 8-like protein 2
CD22	B-cell receptor CD22
TRAF2	TNF receptor-associated factor 2
NUB1	NEDD8 ultimate buster 1
SERPINA4	Kallistatin
CD40	Tumor necrosis factor receptor superfamily member 5
IL12B	Interleukin-12 subunit beta
PTGES2	Prostaglandin E synthase 2
IL15	Interleukin-15
IL2	Interleukin-2
CCL13	C-C motif chemokine 13
AKAP12	A-kinase anchor protein 12
LMOD1	Leiomodin-1
KLRD1	Natural killer cells antigen CD94
IL10RA	Interleukin-10 receptor subunit alpha
MATN2	Matrilin-2
PRDX3	Thioredoxin-dependent peroxide reductase, mitochondrial
FSTL3	Follistatin-related protein 3
IL17C	Interleukin-17C
RNASE6	Ribonuclease K6
SERPINA6	Corticosteroid-binding globulin
PNLIPRP2	Pancreatic lipase-related protein 2
LAMP3	Lysosome-associated membrane glycoprotein 3
APPL2	Amyloid beta precursor like protein 2
NME3	Nucleoside diphosphate kinase C
FOXJ3	Forkhead box protein J3
LYVE1	Lymphatic vessel endothelial hyaluronic acid receptor 1
C7	Complement component C7
LHPP	Phospholysine phosphohistidine inorganic pyrophosphate phosphatase
HGFAC	Hepatocyte growth factor activator serine protease
CD58	Lymphocyte function-associated antigen 3
GLOD4	Glyoxalase domain-containing protein 4
CST7	Cystatin-F
VEGFB	Vascular endothelial growth factor B
FGF12	Fibroblast growth factor 12
HLA-DRA	HLA class II histocompatibility antigen, DR alpha chain
QSOX1	Sulfhydryl oxidase 1
SPON1	Spondin-1
ACE	Angiotensin-converting enzyme
LY75	Lymphocyte antigen 75
TERF1	Telomeric repeat-binding factor 1
LTF	Lactotransferrin
CFHR5	Complement factor H-related protein 5
FXYD5	FXYD domain-containing ion transport regulator 5
BMPER	BMP-binding endothelial regulator protein
CRIM1	Cysteine-rich motor neuron 1 protein
CRELD2	Protein disulfide isomerase CRELD2
IL18R1	Interleukin-18 receptor 1
NAGPA	N-acetylglucosamine-1-phosphodiester alpha-N-acetylglucosaminidase
DENR	Density-regulated protein
XIAP	E3 ubiquitin-protein ligase XIAP
CD5L	CD5 antigen-like
MEPE	Matrix extracellular phosphoglycoprotein
ESM1	Endothelial cell-specific molecule 1
C5	Complement C5
NHLRC3	NHL repeat-containing protein 3
ARHGEF12	Rho guanine nucleotide exchange factor 12
NCF2	Neutrophil cytosol factor 2
PROS1	Vitamin K-dependent protein S
PGLYRP2	N-acetylmuramoyl-L-alanine amidase
RNASE4	Ribonuclease 4
CD79B	B-cell antigen receptor complex-associated protein beta chain
HIF1A	Hypoxia-inducible factor 1-alpha
NAGA	Alpha-N-acetylgalactosaminidase
GCHFR	GTP cyclohydrolase 1 feedback regulatory protein
PRSS8	Prostasin
BCHE	Cholinesterase
TNFAIP8	Tumor necrosis factor alpha-induced protein 8
FGA	Fibrinogen alpha chain
EPHA1	Ephrin type-A receptor 1
PSMG4	Proteasome assembly chaperone 4
ANKMY2	Ankyrin repeat and MYND domain-containing protein 2
TGFB1	Transforming growth factor beta-1 proprotein
SCGN	Secretagogin
SPP1	Sphingosine-1-phosphate phosphatase 1
SPRY2	Protein sprouty homolog 2
SAMD9L	Sterile alpha motif domain-containing protein 9-like
CRELD1	Protein disulfide isomerase CRELD1
APOC1	Apolipoprotein C-I
ADGRE2	Adhesion G protein-coupled receptor E2
DCTD	Deoxycytidylate deaminase
CLEC4A	C-type lectin domain family 4 member A
LTBR	Tumor necrosis factor receptor superfamily member 3
CFHR2	Complement factor H-related protein 2
IL6	Interleukin-6
IL17D	Interleukin-17D
BTN3A2	Butyrophilin subfamily 3 member A2
GAPDH	Glyceraldehyde-3-phosphate dehydrogenase
UNC5D	Netrin receptor UNC5D
CFP	Properdin
ATRN	Attractin
CD300A	CMRF35-like molecule 8
ANGPTL2	Angiopoietin-related protein 2
CEACAM21	Cell adhesion molecule CEACAM21
S100A13	Protein S100-A13
HCLS1	Hematopoietic lineage cell-specific protein
BAG4	BAG family molecular chaperone regulator 4
PZP	Pregnancy zone protein
APOL1	Apolipoprotein L1
CD160	CD160 antigen
PTRHD1	Putative peptidyl-tRNA hydrolase PTRHD1
LAMA4	Laminin subunit alpha-4
APOA4	Apolipoprotein A-IV
ANXA1	Annexin A1
IL5RA	Interleukin-5 receptor subunit alpha
CRHBP	Corticotropin-releasing factor-binding protein
AFAP1	Actin filament-associated protein 1
TPT1	Translationally-controlled tumor protein
REG4	Regenerating islet-derived protein 4
DTD1	D-aminoacyl-tRNA deacylase 1
RALB	Ras-related protein Ral-B
YWHAQ	14-3-3 protein theta
ACYP1	Acylphosphatase-1
CPA4	Carboxypeptidase A4
AFM	Afamin
ECM1	Extracellular matrix protein 1
APCS	Serum amyloid P-component
LATS1	Serine/threonine-protein kinase LATS1
IRAK1	Interleukin-1 receptor-associated kinase 1
IL10	Interleukin-10
PRDX5	Peroxiredoxin-5, mitochondrial
BLNK	B-cell linker protein
DBN1	Drebrin
TNFSF13	Tumor necrosis factor ligand superfamily member 13
DECR1	2,4-dienoyl-CoA reductase [(3E)-enoyl-CoA-producing], mitochondrial
F10	Coagulation factor X
IL4R	Interleukin-4 receptor subunit alpha
BMP10	Bone morphogenetic protein 10
LGALS4	Galectin-4
CFI	Complement factor I
SERPIND1	Heparin cofactor 2
IL11	Interleukin-11
SHMT1	Serine hydroxymethyltransferase, cytosolic
CD4	T-cell surface glycoprotein CD4
SEMA3G	Semaphorin-3G
DNAJB2	DnaJ homolog subfamily B member 2
ERMAP	Erythroid membrane-associated protein
F2R	Proteinase-activated receptor 1
PRKAB1	5'-AMP-activated protein kinase subunit beta-1
ICA1	Islet cell autoantigen 1
HPCAL1	Hippocalcin-like protein 1
SEMA6C	Semaphorin-6C
C1QA	Complement C1q subcomponent subunit A
CXADR	Coxsackievirus and adenovirus receptor
MST1	Serine/threonine-protein kinase 4
ITM2A	Integral membrane protein 2A
MBL2	Mannose-binding protein C
FST	Follistatin
STAT2	Signal transducer and activator of transcription 2
CD200R1	Cell surface glycoprotein CD200 receptor 1
F13B	Coagulation factor XIII B chain
MENT	Protein MENT
C8B	Complement component C8 beta chain
AGER	Advanced glycosylation end product-specific receptor
PGF	Placenta growth factor
SMOC2	SPARC-related modular calcium-binding protein 2
CFD	Complement factor D
TNFSF12	Tumor necrosis factor ligand superfamily member 12
MTDH	Protein LYRIC
ST8SIA1	Alpha-N-acetylneuraminide alpha-2,8-sialyltransferase
AHSG	Alpha-2-HS-glycoprotein
C1QL2	Complement C1q-like protein 2
ENPP7	Ectonucleotide pyrophosphatase/phosphodiesterase family member 7
DIPK2B	Divergent protein kinase domain 2B
ICAM4	Intercellular adhesion molecule 4
VAMP8	Vesicle-associated membrane protein 8
NRGN	Neurogranin
PADI2	Protein-arginine deiminase type-2
F12	Coagulation factor XII
LZTFL1	Leucine zipper transcription factor-like protein 1
SLC9A3R1	Na(+)/H(+) exchange regulatory cofactor NHE-RF1
C1RL	Complement C1r subcomponent-like protein
ISM1	Isthmin-1
SERPINB8	Serpin B8
GSR	Glutathione reductase, mitochondrial
STX8	Syntaxin-8
METAP1D	Methionine aminopeptidase 1D, mitochondrial
ANXA11	Annexin A11
IL31RA	Interleukin-31 receptor subunit alpha
COL5A1	Collagen alpha-1(V) chain
SIGLEC1	Sialoadhesin
ARTN	Artemin
CXCL1	Growth-regulated alpha protein
GIMAP7	GTPase IMAP family member 7
PEPD	Xaa-Pro dipeptidase
SERPINA5	Plasma serine protease inhibitor
TRIM21	E3 ubiquitin-protein ligase TRIM21
TCN1	Transcobalamin-1
MOCS2	Molybdopterin synthase sulfur carrier subunit
OSCAR	Osteoclast-associated immunoglobulin-like receptor
PLA2G4A	Cytosolic phospholipase A2
SERPINA7	Thyroxine-binding globulin
IL10RB	Interleukin-10 receptor subunit beta
IL7	Interleukin-7
LGALS9	Galectin-9
CR1	Complement receptor type 1
MPIG6B	Megakaryocyte and platelet inhibitory receptor G6b
PCBD1	Pterin-4-alpha-carbinolamine dehydratase
C1QTNF9	Complement C1q and tumor necrosis factor-related protein 9A
MILR1	Allergin-1
PINLYP	phospholipase A2 inhibitor and Ly6/PLAUR domain-containing protein
IL1RL2	Interleukin-1 receptor-like 2
GAL	Germinal center-associated signaling and motility protein
CD84	SLAM family member 5
CSTB	Cystatin-B
VTI1A	Vesicle transport through interaction with t-SNAREs homolog 1A
HSPA1A	Heat shock 70 kDa protein 1A
ANGPTL4	Angiopoietin-related protein 4
SCGB1A1	Uteroglobin
UBXN1	UBX domain-containing protein 1
MZB1	Marginal zone B- and B1-cell-specific protein
ANGPT1	Angiopoietin-1
CD48	CD48 antigen
CCL20	C-C motif chemokine 20
IL18	Interleukin-18
DNPH1	5-hydroxymethyl-dUMP N-hydrolase
MERTK	Tyrosine-protein kinase Mer
TFF2	Trefoil factor 2
RABEP1	Rab GTPase-binding effector protein 1
SHBG	Sex hormone-binding globulin
GMPR2	GMP reductase 2
TNF	Tumor necrosis factor
ITGA2	Integrin alpha-2
TXN	Thioredoxin
PHYKPL	5-phosphohydroxy-L-lysine phospho-lyase
PPM1B	Protein phosphatase 1B
AKR7L	Aflatoxin B1 aldehyde reductase member 4
TNFRSF11A	Tumor necrosis factor receptor superfamily member 11A
TNFRSF17	Tumor necrosis factor receptor superfamily member 17
CSF2RB	Cytokine receptor common subunit beta
EPCAM	Epithelial cell adhesion molecule
VASP	Vasodilator-stimulated phosphoprotein
MANF	Mesencephalic astrocyte-derived neurotrophic factor
FGFR4	Fibroblast growth factor receptor 4
CD7	T-cell antigen CD7
ENAH	Protein enabled homolog
HMCN2	Hemicentin-2
PIK3AP1	Phosphoinositide 3-kinase adapter protein 1
IL1B	Interleukin-1 beta
FIS1	Mitochondrial fission 1 protein
HEBP1	Heme-binding protein 1
SCRIB	SCRIB overlapping open reading frame protein
IL12RB1	Interleukin-12 receptor subunit beta-1
TLR1	Toll-like receptor 1
GPI	Glucose-6-phosphate isomerase
PTPN6	Tyrosine-protein phosphatase non-receptor type 6
PDIA3	Protein disulfide-isomerase A3
NUMB	Protein numb homolog
MAP2K6	Dual specificity mitogen-activated protein kinase kinase 6
SDK2	Protein sidekick-2
SPART	Spartin
CCL17	C-C motif chemokine 17
PKLR	Pyruvate kinase PKLR
ITIH4	Inter-alpha-trypsin inhibitor heavy chain H4
GOPC	Golgi-associated PDZ and coiled-coil motif-containing protein
GALNT3	Polypeptide N-acetylgalactosaminyltransferase 3
CDON	Cell adhesion molecule-related/down-regulated by oncogenes
RLN2	Prorelaxin H2
TP53BP1	TP53-binding protein 1
IL1R2	Interleukin-1 receptor type 2
VEGFA	Vascular endothelial growth factor A, long form
LY6D	Lymphocyte antigen 6D
SCRN1	Secernin-1
AMBN	Ameloblastin
CD276	CD276 antigen
ADGRD1	Adhesion G-protein coupled receptor D1
LSP1	Lymphocyte-specific protein 1
JUN	Transcription factor Jun
SERPINF2	Alpha-2-antiplasmin
CAT	Catalase
CLIP2	CAP-Gly domain-containing linker protein 2
ASGR2	Asialoglycoprotein receptor 2
TOP2B	DNA topoisomerase 2-beta
ST13	Hsc70-interacting protein
AGRP	Agouti-related protein
SMPD3	Sphingomyelin phosphodiesterase 3
CKAP4	Cytoskeleton-associated protein 4
CTSE	Cathepsin E
BNIP3L	BCL2/adenovirus E1B 19 kDa protein-interacting protein 3-like
LILRB4	Leukocyte immunoglobulin-like receptor subfamily B member 4
NBN	Nibrin
FCN1	Ficolin-1
KYNU	Kynureninase
MARS1	Methionine--tRNA ligase, cytoplasmic
CXCL3	C-X-C motif chemokine 3
DFFA	DNA fragmentation factor subunit alpha
CLEC4D	C-type lectin domain family 4 member D
SIGLEC10	Sialic acid-binding Ig-like lectin 10
UROD	Uroporphyrinogen decarboxylase
ADAM12	Disintegrin and metalloproteinase domain-containing protein 12
CXCL8	Interleukin-8
PDLIM7	PDZ and LIM domain protein 7
MMP1	Interstitial collagenase
IL16	Pro-interleukin-16
TGFBR1	TGF-beta receptor type-1
CCL24	C-C motif chemokine 24
PPBP	Platelet basic protein
IL1RN	Interleukin-1 receptor antagonist protein
STX7	Syntaxin-7
DNAJA2	DnaJ homolog subfamily A member 2
SYAP1	Synapse-associated protein 1
CACYBP	Calcyclin-binding protein
HEXIM1	Protein HEXIM1
PLXNA4	Plexin-A4
B4GALT1	Beta-1,4-galactosyltransferase 1
CXCL9	C-X-C motif chemokine 9
EGLN1	Egl nine homolog 1
NUDC	Nuclear migration protein nudC
TP53I3	Quinone oxidoreductase PIG3
SKAP2	Src kinase-associated phosphoprotein 2
GLRX5	Glutaredoxin-related protein 5, mitochondrial
TPSAB1	Tryptase alpha/beta-1
PPP1R9B	Neurabin-2
ADD1	Alpha-adducin
PTX3	Pituitary homeobox 3
CD72	B-cell differentiation antigen CD72
FUOM	Fucose mutarotase
CCL4	C-C motif chemokine 4
ATP5IF1	ATPase inhibitor, mitochondrial
DDI2	Protein DDI1 homolog 2
MMP10	Stromelysin-2
DBNL	Drebrin-like protein
TBCA	Tubulin-specific chaperone A
FCAR	Immunoglobulin alpha Fc receptor
ERP29	Endoplasmic reticulum resident protein 29
PAXX	Protein PAXX
HTRA1	Serine protease HTRA1
CRKL	Crk-like protein
CCL7	C-C motif chemokine 7
EIF4G1	Eukaryotic translation initiation factor 4 gamma 1
GIT1	ARF GTPase-activating protein GIT1
CCL3	C-C motif chemokine 3
CXCL10	C-X-C motif chemokine 10
CCL23	C-C motif chemokine 23
PSIP1	PC4 and SFRS1-interacting protein
GBP2	Guanylate-binding protein 2
TREM2	Triggering receptor expressed on myeloid cells 2
INHBB	Inhibin beta B chain
SNCA	Alpha-synuclein
SCGB3A2	Secretoglobin family 3A member 2
FGF19	Fibroblast growth factor 19
TIMP3	Metalloproteinase inhibitor 3
TPD52L2	Tumor protein D54
OSM	Oncostatin-M
OLFM4	Olfactomedin-4
COL9A1	Collagen alpha-1(IX) chain
FABP1	Fatty acid-binding protein, liver
CCL22	C-C motif chemokine 22
FTL	Ferritin light chain
CHI3L1	Chitinase-3-like protein 1

### Sheet: iNPH vs Control
Upregulated Proteins		Downregulated Proteins
Gene Symbol	Full Protein Name	Gene Symbol	Full Protein Name
CHIT1	Chitotriosidase-1	MSLNL	Mesothelin-like protein
IGHA1	Immunoglobulin heavy constant alpha 1	CCND2	G1/S-specific cyclin-D2
TG	Thyroglobulin	SLC1A4	Neutral amino acid transporter A
CCL13	C-C motif chemokine 13	MYOM2	Myomesin-2
IKZF2	Zinc finger protein Helios	CBLN1	Cerebellin-1
MINK1	Misshapen-like kinase 1	SPRR1B	Cornifin-B
IL6	Interleukin-6	CA3	Carbonic anhydrase 3
EVI5	Ecotropic viral integration site 5 protein homolog	AIDA	Axin interactor, dorsalization-associated protein
ITM2B	Integral membrane protein 2B	ENO3	Beta-enolase
ADAMDEC1	ADAM DEC1	PPM1B	Protein phosphatase 1B
TTN	Titin	TAP1	Antigen peptide transporter 1
KLK3	Plasma kallikrein	ASPSCR1	Tether containing UBX domain for GLUT4
IDO1	Indoleamine 2,3-dioxygenase 1	BCL7A	B-cell CLL/lymphoma 7 protein family member A
CEP290	Centrosomal protein of 290 kDa	SLAMF6	SLAM family member 6
KLHL41	Kelch-like protein 41	WASF3	Actin-binding protein WASF3
XG	Glycoprotein Xg	SHC1	SHC-transforming protein 1
CCL26	C-C motif chemokine 26	TNFAIP8	Tumor necrosis factor alpha-induced protein 8
SYNGAP1	Ras/Rap GTPase-activating protein SynGAP	CRYM	Ketimine reductase mu-crystallin
CHCHD2	Coiled-coil-helix-coiled-coil-helix domain-containing protein 2	PTN	Pleiotrophin
YTHDF3	YTH domain-containing family protein 3	GJA8	Gap junction alpha-8 protein
DGCR6	Protein DGCR6	H1-3	Histone H1.3
CCL14	C-C motif chemokine 14	MYL6B	Myosin light chain 6B
SPINK1	Serine protease inhibitor Kazal-type 1	MDM1	Nuclear protein MDM1
ATP5F1B	ATP synthase F(1) complex subunit beta, mitochondrial	MICALL2	MICAL-like protein 2
CD226	CD226 antigen	DHODH	Dihydroorotate dehydrogenase (quinone), mitochondrial
SLC39A12	Zinc transporter ZIP12	FRMD4B	FERM domain-containing protein 4B
IL1RN	Interleukin-1 receptor antagonist protein	SOWAHA	Ankyrin repeat domain-containing protein SOWAHA
ORM2	Alpha-1-acid glycoprotein 2	TRIM24	Transcription intermediary factor 1-alpha
GUCA2A	Guanylin	DAPK2	Death-associated protein kinase 2
CCL25	C-C motif chemokine 25	IL4	Interleukin-4
CCL16	C-C motif chemokine 16	CKM	Creatine kinase M-type
SMPDL3B	Acid sphingomyelinase-like phosphodiesterase 3b	VWA5A	von Willebrand factor A domain-containing protein 5A
NUMB	Protein numb homolog	FGF12	Fibroblast growth factor 12
GTF2IRD2	General transcription factor II-I repeat domain-containing protein 2A	CEACAM19	Cell adhesion molecule CEACAM19
CCL4	C-C motif chemokine 4	FHL1	Four and a half LIM domains protein 1
AREG	Amphiregulin	PPP1R14A	Protein phosphatase 1 regulatory subunit 14A
DCD	Dermcidin	IFNG	Interferon gamma
RPL18	Large ribosomal subunit protein eL18	WIF1	Wnt inhibitory factor 1
LIPA	Lysosomal acid lipase/cholesteryl ester hydrolase	MN1	Transcriptional activator MN1
TFF1	Trefoil factor 1	SOX9	Transcription factor SOX-9
IL2RA	Interleukin-2 receptor subunit alpha	THSD1	Thrombospondin type-1 domain-containing protein 1
ASS1	Argininosuccinate synthase	CMBL	Carboxymethylenebutenolidase homolog
FCN1	Ficolin-1	AKR1B10	Aldo-keto reductase family 1 member B10
PIP	Prolactin-inducible protein	MDGA1	MAM domain-containing glycosylphosphatidylinositol anchor protein 1
AHSG	Alpha-2-HS-glycoprotein	TPPP2	Tubulin polymerization-promoting protein family member 2
ICAM4	Intercellular adhesion molecule 4	MLLT1	Protein ENL
C9	Complement component C9	MB	Myoglobin
MTIF3	Translation initiation factor IF-3, mitochondrial	KRT17	Keratin, type I cytoskeletal 17
GUCA2A	Guanylin	ATXN10	Ataxin-10
LELP1	Late cornified envelope-like proline-rich protein 1	TMEM25	Transmembrane protein 25
ACTN2	Alpha-actinin-2	CEACAM5
GNGT1	Guanine nucleotide-binding protein G(T) subunit gamma-T1	CEP350	Centrosome-associated protein 350
ATP5IF1	ATPase inhibitor, mitochondrial	EFNB2	Ephrin-B2
CNP	2',3'-cyclic-nucleotide 3'-phosphodiesterase	S100A16	Protein S100-A16
NPM1	Nucleophosmin	TARM1	T-cell-interacting, activating receptor on myeloid cells protein 1
CXCL17	C-X-C motif chemokine 17	CDC123	Translation initiation factor eIF2 assembly protein
PRTN3	Myeloblastin	UNC5D	Netrin receptor UNC5D
GP2	Pancreatic secretory granule membrane major glycoprotein GP2	CHGA	Chromogranin-A
TNFRSF17	Tumor necrosis factor receptor superfamily member 17	TRIM40	E3 ubiquitin ligase TRIM40
PPY	Pancreatic polypeptide prohormone	ULBP2	UL16-binding protein 2
BCAT2	Branched-chain-amino-acid aminotransferase, mitochondrial	MTDH	Protein LYRIC
RBM19	Probable RNA-binding protein 19	EPHB6	Ephrin type-B receptor 6
PPL	Periplakin	RTTN	Rotatin
RARRES2	Retinoic acid receptor responder protein 2	CEACAM20	Cell adhesion molecule CEACAM20
RTBDN	Retbindin	TEX101	Testis-expressed protein 101
TNC	Tenascin	PARD3	Partitioning defective 3 homolog
PNLIPRP1	Inactive pancreatic lipase-related protein 1	IGBP1	Immunoglobulin-binding protein 1
PACS2	Phosphofurin acidic cluster sorting protein 2	CABP2	Calcium-binding protein 2
ORM1	Alpha-1-acid glycoprotein 1	PCDH9	Protocadherin-9
CD5L	CD5 antigen-like	NPTX2	Neuronal pentraxin-2
SDCBP	Syntenin-1	CBLN4	Cerebellin-4
ALB	Fas-binding factor 1	NPTN	Neuroplastin
CBLIF	Cobalamin binding intrinsic factor	TMCO5A	Transmembrane and coiled-coil domain-containing protein 5A
CCL2	C-C motif chemokine 2	CX3CL1	Fractalkine
BRDT	Bromodomain testis-specific protein	FSTL4	Follistatin-related protein 4
APOF	Apolipoprotein F	NELL1	Protein kinase C-binding protein NELL1
DEFB104A_DEFB104B	Beta-defensin 104	CRH	Corticoliberin
CCL11	Eotaxin	GRIK2	Glutamate receptor ionotropic, kainate 2
DZIP3	E3 ubiquitin-protein ligase DZIP3	MFGE8	Lactadherin
IL36G	Interleukin-36 gamma	AGR3	Anterior gradient protein 3
THAP12	52 kDa repressor of the inhibitor of the protein kinase	IL3	Interleukin-3
DCLRE1C	Protein artemis	SLITRK2	SLIT and NTRK-like protein 2
LBP	Lipopolysaccharide-binding protein	B3GNT7	UDP-GlcNAc:betaGal beta-1,3-N-acetylglucosaminyltransferase 7
CCL2	C-C motif chemokine 2	LATS1	Serine/threonine-protein kinase LATS1
ESR1	Estrogen receptor	RAN	GTP-binding nuclear protein Ran
CFHR5	Complement factor H-related protein 5	COL9A2	Collagen alpha-2(IX) chain
CDK1	Cyclin-dependent kinase 1	FUT1	Galactoside alpha-(1,2)-fucosyltransferase 1
IGHV3-72	Immunoglobulin heavy variable 3-72	TFAP2A	Transcription factor AP-2-alpha
CCL27	C-C motif chemokine 27	NPTX1	Neuronal pentraxin-1
SLC5A5	Sodium/iodide cotransporter	DUSP13	Dual specificity protein phosphatase 13B
IGKV3D-11	Immunoglobulin kappa variable 3D-11	FH	Fumarate hydratase, mitochondrial
SIGLEC5	Sialic acid-binding Ig-like lectin 5	SNAP25	Synaptosomal-associated protein 25
CPXM1	Probable carboxypeptidase X1	SLITRK1	SLIT and NTRK-like protein 1
CCL8	C-C motif chemokine 8	VSTM2A	V-set and transmembrane domain-containing protein 2A
EIF4EBP1	Eukaryotic translation initiation factor 4E-binding protein 1	SLITRK1	SLIT and NTRK-like protein 1
MBL2	Mannose-binding protein C	NCR3LG1	Natural cytotoxicity triggering receptor 3 ligand 1
CRP	C-reactive protein	CBLN2	Cerebellin-2
ZBTB17	Zinc finger and BTB domain-containing protein 17	ABO	Histo-blood group ABO system transferase
CEL	Bile salt-activated lipase	PALM	Paralemmin-1
NEFL	Neurofilament light polypeptide	ERC2	ERC protein 2
ELN	Elastin	TET2	Methylcytosine dioxygenase TET2
UGDH	UDP-glucose 6-dehydrogenase	ERCC1	DNA excision repair protein ERCC-1
CCL22	C-C motif chemokine 22	LRTM2	Leucine-rich repeat and transmembrane domain-containing protein 2
GPM6A	Neuronal membrane glycoprotein M6-a	RTN4R	Reticulon-4 receptor
GFAP	Glial fibrillary acidic protein	SLC8A2	Sodium/calcium exchanger 2
NPPB	Natriuretic peptides B	NEO1	Neogenin
IL10	Interleukin-10	SCN2A	Sodium channel protein type 2 subunit alpha
JCHAIN	Immunoglobulin J chain	IGSF21	Immunoglobulin superfamily member 21
TRIM5	Tripartite motif-containing protein 5	CTRL	Chymotrypsin-like protease CTRL-1
CD81	CD81 antigen	NPTXR	Neuronal pentraxin receptor
CKB	Creatine kinase B-type	REG3G	Regenerating islet-derived protein 3-gamma
DSG1	Desmoglein-1	RELN	Reelin
KLK1	Kallikrein-1	VIP	VIP peptides
STAB2	Stabilin-2	KIF20B	Kinesin-like protein KIF20B
CALML5	Calmodulin-like protein 5	CBLN4	Cerebellin-4
KRT74	Keratin, type II cytoskeletal 74	WASL	Actin nucleation-promoting factor WASL
IGHM	Immunoglobulin heavy constant mu	ZPR1	Zinc finger protein ZPR1
MORF4L1	Mortality factor 4-like protein 1	VGF	Neurosecretory protein VGF
TPSG1	Tryptase gamma	PLXNA4	Plexin-A4
TGM3	Protein-glutamine gamma-glutamyltransferase E	ARAP2	Arf-GAP with Rho-GAP domain, ANK repeat and PH domain-containing protein 2
H2BC21	Histone H2B type 2-E	OSTN	Osteocrin
CXCL13	C-X-C motif chemokine 13	NRGN	Neurogranin
CSF3	Granulocyte colony-stimulating factor	RNF168	E3 ubiquitin-protein ligase RNF168
CFHR2	Complement factor H-related protein 2	PTPRR	Receptor-type tyrosine-protein phosphatase R
APEX1	DNA repair nuclease/redox regulator APEX1	VSNL1	Visinin-like protein 1
CD177	CD177 antigen	EPHA10	Ephrin type-A receptor 10
ZSCAN18	Zinc finger and SCAN domain-containing protein 18	GIPR	Gastric inhibitory polypeptide receptor
MMP12	Macrophage metalloelastase	VSIG10	V-set and immunoglobulin domain-containing protein 10
PRL	Prolactin	GAD1	Glutamate decarboxylase 1
LGALS7B	Galectin-7	OBP2B	Odorant-binding protein 2b
CCL18	C-C motif chemokine 18	L1CAM	Neural cell adhesion molecule L1
PPBP	Platelet basic protein	EIF2AK3	Eukaryotic translation initiation factor 2-alpha kinase 3
CCL23	C-C motif chemokine 23	FAT2	Protocadherin Fat 2
FCGBP	IgGFc-binding protein	UROS	Uroporphyrinogen-III synthase
COPB2	Coatomer subunit beta'	IL25	Interleukin-25
IGKV3D-11	Immunoglobulin kappa variable 3D-11	RNF5	E3 ubiquitin-protein ligase RNF5
CD9	CD9 antigen	CDH15	Cadherin-15
IGKC	Immunoglobulin kappa constant	CADPS	Calcium-dependent secretion activator 1
KRT80	Keratin, type II cytoskeletal 80	TAC3	Tachykinin-3
LSP1	Lymphocyte-specific protein 1	PTH	Parathyroid hormone
PI3	Elafin	ACAA1	3-ketoacyl-CoA thiolase, peroxisomal
IGKV2-40	Immunoglobulin kappa variable 2-40	ROBO1	Roundabout homolog 1
KRT9	Keratin, type I cytoskeletal 9	GFRA2	GDNF family receptor alpha-2
TFF2	Trefoil factor 2	PCDH7	Protocadherin-7
BGLAP	Osteocalcin	BATF	Basic leucine zipper transcriptional factor ATF-like
STEAP4	Metalloreductase STEAP4	RPGR	X-linked retinitis pigmentosa GTPase regulator
MFAP5	Microfibrillar-associated protein 5	ITGAX	Integrin alpha-X
CHIT1	Chitotriosidase-1	MYOM1	Myomesin-1
TNFRSF13B	Tumor necrosis factor receptor superfamily member 13B	CNTNAP2	Contactin-associated protein-like 2
TP53	Cellular tumor antigen p53	ZP2	Zona pellucida sperm-binding protein 2
HMMR	Hyaluronan mediated motility receptor	SLC44A4	Choline transporter-like protein 4
PLA2G10	Group 10 secretory phospholipase A2	SST	Somatostatin
PINLYP	phospholipase A2 inhibitor and Ly6/PLAUR domain-containing protein	STOX1	Storkhead-box protein 1
IGHA1	Immunoglobulin heavy constant alpha 1	SCN3A	Sodium channel protein type 3 subunit alpha
GPR15L	Protein GPR15LG	HSD17B3	17-beta-hydroxysteroid dehydrogenase type 3
KRT78	Keratin, type II cytoskeletal 78	NPTX2	Neuronal pentraxin-2
NOTCH2NLB	Notch homolog 2 N-terminal-like protein B	EIF4G3	Eukaryotic translation initiation factor 4 gamma 3
MZB1	Marginal zone B- and B1-cell-specific protein	SCN2B	Sodium channel regulatory subunit beta-2
PDIA2	Protein disulfide-isomerase A2	PPP2R5A	Serine/threonine-protein phosphatase 2A 56 kDa regulatory subunit alpha isoform
CD82	CD82 antigen	TPBG	Trophoblast glycoprotein
CNP	2',3'-cyclic-nucleotide 3'-phosphodiesterase	STX1B	Syntaxin-1B
CD38	ADP-ribosyl cyclase/cyclic ADP-ribose hydrolase 1	ZNF75D	Zinc finger protein 75D
S100A12	Protein S100-A12	EFNA3	Ephrin-A3
SOST	Sclerostin	PRSS27	Serine protease 27
HP	Haptoglobin	CA9	Carbonic anhydrase 9
IGLV3-25	Immunoglobulin lambda variable 3-25	DHPS	Deoxyhypusine synthase
CXCL1	Growth-regulated alpha protein	LINGO1	Leucine-rich repeat and immunoglobulin-like domain-containing nogo receptor-interacting protein 1
CCL19	C-C motif chemokine 19	PAM	Peptidyl-glycine alpha-amidating monooxygenase
KLB	Beta-klotho	FKBP14	Peptidyl-prolyl cis-trans isomerase FKBP14
CXCL11	C-X-C motif chemokine 11	IFNAR1	Interferon alpha/beta receptor 1
ZNF648	Zinc finger protein 648	PCSK1	Neuroendocrine convertase 1
H4C8	Histone H4	HDAC8	Histone deacetylase 8
PXDNL	Probable oxidoreductase PXDNL	PTPRB
JCHAIN	Immunoglobulin J chain	DSCAM	Cell adhesion molecule DSCAM
KRT10	Keratin, type I cytoskeletal 10	NRCAM	Neuronal cell adhesion molecule
IGHV6-1	Immunoglobulin heavy variable 6-1	LETM1	Mitochondrial proton/calcium exchanger protein
KRT1	Keratin, type II cytoskeletal 1	GFRA2	GDNF family receptor alpha-2
SERPINB3	Serpin B3	LMOD2	Leiomodin-2
CLIC6	Chloride intracellular channel protein 6	EVI2B	Protein EVI2B
KRT2	Keratin, type II cytoskeletal 2 epidermal	DPP10	Inactive dipeptidyl peptidase 10
CXCL9	C-X-C motif chemokine 9	SERPINB5	Serpin B5
GP1BB	Platelet glycoprotein Ib beta chain	UNC79	Protein unc-79 homolog
FLG2	Filaggrin-2	OXCT1	Succinyl-CoA:3-ketoacid coenzyme A transferase 1, mitochondrial
NEFL	Neurofilament light polypeptide	LCN15	Lipocalin-15
IGHG4	Immunoglobulin heavy constant gamma 4	NPTX1	Neuronal pentraxin-1
PATJ	InaD-like protein	ASRGL1	Isoaspartyl peptidase/L-asparaginase
NEFM	Neurofilament medium polypeptide	SV2A	Synaptic vesicle glycoprotein 2A
KRT6B	Keratin, type II cytoskeletal 6B	CACNA2D1	Voltage-dependent calcium channel subunit alpha-2/delta-1
KRT5	Keratin, type II cytoskeletal 5	RTN4RL2	Reticulon-4 receptor-like 2
CD82	CD82 antigen	MCAM	Cell surface glycoprotein MUC18
KRT14	Keratin, type I cytoskeletal 14	ARHGEF10	Rho guanine nucleotide exchange factor 10
GIT1	ARF GTPase-activating protein GIT1	NELL2	Protein kinase C-binding protein NELL2
LMNB1	Lamin-B1	ANKMY2	Ankyrin repeat and MYND domain-containing protein 2
PITHD1	PITH domain-containing protein 1	RIDA	2-iminobutanoate/2-iminopropanoate deaminase
CXCL10	C-X-C motif chemokine 10	APOB	Apolipoprotein B-100
IDO1	Indoleamine 2,3-dioxygenase 1	ENO2	Gamma-enolase
LRCH4	Leucine-rich repeat and calponin homology domain-containing protein 4	PTPRN	Receptor-type tyrosine-protein phosphatase-like N
KRT77	Keratin, type II cytoskeletal 1b	PAFAH1B1	Platelet-activating factor acetylhydrolase IB subunit beta
AGBL2	Cytosolic carboxypeptidase 2	FZD10	Frizzled-10
RRP15	RRP15-like protein	SCN4B	Sodium channel regulatory subunit beta-4
AGR2	Anterior gradient protein 2 homolog	CHL1	Neural cell adhesion molecule L1-like protein
PHLDB1	Pleckstrin homology-like domain family B member 1	KLK7	Kallikrein-7
CD80	T-lymphocyte activation antigen CD80	FGF16	Fibroblast growth factor 16
PER3	Period circadian protein homolog 3	SUSD4	Sushi domain-containing protein 4
TOM1L2	TOM1-like protein 2	GAPDH	Glyceraldehyde-3-phosphate dehydrogenase
CELA3A	Chymotrypsin-like elastase family member 3A	CNTNAP2	Contactin-associated protein-like 2
UPB1	Beta-ureidopropionase	MTSS2	Protein MTSS 2
SDCCAG8	Serologically defined colon cancer antigen 8	TK1	Thymidine kinase, cytosolic
SERPINB12	Serpin B12	LRP11	Low-density lipoprotein receptor-related protein 11
KRT16	Keratin, type I cytoskeletal 16	SRPX	Sushi repeat-containing protein SRPX
HMGXB4	HMG domain-containing protein 4	CRELD1	Protein disulfide isomerase CRELD1
MINDY1	Ubiquitin carboxyl-terminal hydrolase MINDY-1	SLC39A10	Zinc transporter ZIP10
JMJD1C	Jumonji domain-containing protein 1C	TRIM23	E3 ubiquitin-protein ligase TRIM23
KRT17	Keratin, type I cytoskeletal 17	SLC28A1	Sodium/nucleoside cotransporter 1
CASP1	Caspase-1	PNMA2	Paraneoplastic antigen Ma2
KRT6A	Keratin, type II cytoskeletal 6A	NRGN	Neurogranin
KRT6C	Keratin, type II cytoskeletal 6C	UNC5D	Netrin receptor UNC5D
DAND5	DAN domain family member 5	ROBO2	Roundabout homolog 2
SFN	14-3-3 protein sigma	SYT1	Synaptotagmin-1
GCG	Pro-glucagon	EXTL1	Exostosin-like 1
VIM	Vimentin	EGFL8	Epidermal growth factor-like protein 8
CLPX	ATP-dependent clpX-like chaperone, mitochondrial	CSPG5	Chondroitin sulfate proteoglycan 5
FAT3	Protocadherin Fat 3	CHL1	Neural cell adhesion molecule L1-like protein
PMS1	PMS1 protein homolog 1	LCAT	Phosphatidylcholine-sterol acyltransferase
GBP2	Guanylate-binding protein 2	IGSF3	Immunoglobulin superfamily member 3
		CRIM1	Cysteine-rich motor neuron 1 protein
		FAM171B	Protein FAM171B
		SERPINI2	Serpin I2
		BRSK2	Serine/threonine-protein kinase BRSK2
		NRXN3	Neurexin-3-beta
		BCAT1	Branched-chain-amino-acid aminotransferase, cytosolic
		HDAC9	Histone deacetylase 9
		ICAM5	Intercellular adhesion molecule 5
		CDH4	Cadherin-4
		PCDHA9	Protocadherin alpha-9
		LARGE1	Xylosyl- and glucuronyltransferase LARGE1
		RBM25	RNA-binding protein 25
		GPC1	Glypican-1
		SPAG1	Sperm-associated antigen 1
		WFDC1	WAP four-disulfide core domain protein 1
		DUSP3	Dual specificity protein phosphatase 3
		CADM2	Cell adhesion molecule 2
		CNTN5	Contactin-5
		KIAA0319	Dyslexia-associated protein KIAA0319
		CAMLG	Guided entry of tail-anchored proteins factor CAMLG
		GOT1	Aspartate aminotransferase, cytoplasmic
		LRFN2	Leucine-rich repeat and fibronectin type-III domain-containing protein 2
		BMPER	BMP-binding endothelial regulator protein
		PTPRN2	Receptor-type tyrosine-protein phosphatase N2
		RGMB	Repulsive guidance molecule B
		EIF3J	Eukaryotic translation initiation factor 3 subunit J
		CA11	Carbonic anhydrase-related protein 11
		TMEM132B	Transmembrane protein 132B
		HHEX	Hematopoietically-expressed homeobox protein HHEX
		HS6ST3	Heparan-sulfate 6-O-sulfotransferase 3
		ASAH2	Neutral ceramidase
		MANEAL	Glycoprotein endo-alpha-1,2-mannosidase-like protein
		ROR1	Inactive tyrosine-protein kinase transmembrane receptor ROR1
		BCL2L15	Bcl-2-like protein 15
		CDH13	Cadherin-13
		RAB3GAP1	Rab3 GTPase-activating protein catalytic subunit
		HEPH	Hephaestin
		DTD1	D-aminoacyl-tRNA deacylase 1
		VWC2	Brorin
		STX6	Syntaxin-6
		C16orf89	UPF0764 protein C16orf89
		TOMM20	Mitochondrial import receptor subunit TOM20 homolog
		DDX4	Probable ATP-dependent RNA helicase DDX4
		DPP6	A-type potassium channel modulatory protein DPP6
		NPTX1	Neuronal pentraxin-1
		SEZ6L	Seizure 6-like protein
		ATF4	Cyclic AMP-dependent transcription factor ATF-4
		CA4	Carbonic anhydrase 4
		PIANP	PILR alpha-associated neural protein
		DLG4	Disks large homolog 4
		FMR1	Fragile X messenger ribonucleoprotein 1
		EPHA5	Ephrin type-A receptor 5
		DIPK1C	Divergent protein kinase domain 1C
		COX6B1	Cytochrome c oxidase subunit 6B1
		IL1RL2	Interleukin-1 receptor-like 2
		LAMTOR5	Ragulator complex protein LAMTOR5
		CACNG6	Voltage-dependent calcium channel gamma-6 subunit
		CLASP1	CLIP-associating protein 1
		OMP	Olfactory marker protein
		TBC1D5	TBC1 domain family member 5
		EPHA4	Ephrin type-A receptor 4
		ADGRB2	Adhesion G protein-coupled receptor B2
		RBMS3	RNA-binding motif, single-stranded-interacting protein 3
		NTRK3	NT-3 growth factor receptor
		NEGR1	Neuronal growth regulator 1
		CACNA2D3	Voltage-dependent calcium channel subunit alpha-2/delta-3
		PVR	Poliovirus receptor
		STX16	Syntaxin-16
		CGREF1	Cell growth regulator with EF hand domain protein 1
		SCG2	Menin
		UPK3BL1	Uroplakin-3b-like protein 1
		KIAA1549L	UPF0606 protein KIAA1549L
		NICOL1	NELL2-interacting cell ontogeny regulator 1
		LRTM1	Leucine-rich repeat and transmembrane domain-containing protein 1
		CLGN	Calmegin
		CHP1	Calcineurin B homologous protein 1
		SLITRK5	SLIT and NTRK-like protein 5
		EFNA5	Ephrin-A5
		CAMK2A	Calcium/calmodulin-dependent protein kinase type II subunit alpha
		CD200	OX-2 membrane glycoprotein
		ISLR2	Immunoglobulin superfamily containing leucine-rich repeat protein 2
		ZNRF4	E3 ubiquitin-protein ligase ZNRF4
		CKMT1A_CKMT1B	Creatine kinase U-type, mitochondrial
		EPHA10	Ephrin type-A receptor 10
		AJAP1	Adherens junction-associated protein 1
		CSH1	Chorionic somatomammotropin hormone 1
		PCSK7	Proprotein convertase subtilisin/kexin type 7
		NRXN1	Neurexin-1-beta
		ADGRB3	Adhesion G protein-coupled receptor B3
		SNED1	Sushi, nidogen and EGF-like domain-containing protein 1
		MFAP3L	Microfibrillar-associated protein 3-like
		SPRING1	SREBP regulating gene protein
		LAIR2	Leukocyte-associated immunoglobulin-like receptor 2
		TMEM132D	Transmembrane protein 132D
		CD99L2	CD99 antigen-like protein 2
		None
		THSD7A	Thrombospondin type-1 domain-containing protein 7A
		CD274	Programmed cell death 1 ligand 1
		TAFA2	Chemokine-like protein TAFA-2
		FGF5	Fibroblast growth factor 5
		CADM2	Cell adhesion molecule 2
		CDH9	Cadherin-9
		VWC2L	von Willebrand factor C domain-containing protein 2-like
		BEX3	Protein BEX3
		C1QL2	Complement C1q-like protein 2
		ELAVL4	ELAV-like protein 4
		CCER2	Coiled-coil domain-containing glutamate-rich protein 2
		RNF43	E3 ubiquitin-protein ligase RNF43
		SCN3B	Sodium channel regulatory subunit beta-3
		HIP1R	Huntingtin-interacting protein 1-related protein
		RTN4R	Reticulon-4 receptor
		STOML2	Stomatin-like protein 2, mitochondrial
		GLA	Alpha-galactosidase A
		APP	Amyloid-beta precursor protein
		CD83	CD83 antigen
		NCAN	Neurocan core protein
		FLT3	Receptor-type tyrosine-protein kinase FLT3
		PAFAH2	Platelet-activating factor acetylhydrolase 2, cytoplasmic
		TGFBR1	TGF-beta receptor type-1
		OPCML	Opioid-binding protein/cell adhesion molecule
		SIRPA	Tyrosine-protein phosphatase non-receptor type substrate 1
		MRPL35	Large ribosomal subunit protein bL35m
		PCDHB15	Protocadherin beta-15
		FILIP1L	Filamin A-interacting protein 1-like
		PRKAR2A	cAMP-dependent protein kinase type II-alpha regulatory subunit
		RNF149	E3 ubiquitin-protein ligase RNF149
		PCSK2	Neuroendocrine convertase 2
		CHAD	Chondroadherin
		CCK	Cholecystokinin
		SLITRK1	SLIT and NTRK-like protein 1
		L1CAM	Neural cell adhesion molecule L1
		ATRAID	All-trans retinoic acid-induced differentiation factor
		CNTF	Ciliary neurotrophic factor
		RTN4RL1	Reticulon-4 receptor-like 1
		DOC2B	Double C2-like domain-containing protein beta
		GPI	Glucose-6-phosphate isomerase
		GNPDA2	Glucosamine-6-phosphate deaminase 2
		NELL1	Protein kinase C-binding protein NELL1
		IDO1	Indoleamine 2,3-dioxygenase 1
		GRIA2	Glutamate receptor 2
		OPTC	Opticin
		F2R	Proteinase-activated receptor 1
		CARTPT	Cocaine- and amphetamine-regulated transcript protein
		NTNG2	Netrin-G2
		PRRT3	Proline-rich transmembrane protein 3
		LRRTM2	Leucine-rich repeat transmembrane neuronal protein 2
		IGLON5	IgLON family member 5
		ITM2A	Integral membrane protein 2A
		PCDH17	Protocadherin-17
		PAM	Peptidyl-glycine alpha-amidating monooxygenase
		GDA	Mitochondrial coenzyme A transporter SLC25A16
		SLC27A4	Long-chain fatty acid transport protein 4
		BHLHE40	Class E basic helix-loop-helix protein 40
		CLTC	Clathrin heavy chain 1
		WARS1	Tryptophan--tRNA ligase, cytoplasmic
		LHB	Lutropin subunit beta
		QPCT	Glutaminyl-peptide cyclotransferase
		DDAH1	N(G),N(G)-dimethylarginine dimethylaminohydrolase 1
		PRKAG3	5'-AMP-activated protein kinase subunit gamma-3
		PTPRN2	Receptor-type tyrosine-protein phosphatase N2
		ACP6	Lysophosphatidic acid phosphatase type 6
		LRRC37A2	Leucine-rich repeat-containing protein 37A2
		CPLX2	Complexin-2
		IFIT3	Interferon-induced protein with tetratricopeptide repeats 3
		TMED10	Transmembrane emp24 domain-containing protein 10
		CCL19	C-C motif chemokine 19
		TAFA1	Chemokine-like protein TAFA-1
		DUT	Deoxyuridine 5'-triphosphate nucleotidohydrolase, mitochondrial
		SLIT1	Slit homolog 1 protein
		MMP16	Matrix metalloproteinase-16
		NETO1	Neuropilin and tolloid-like protein 1
		SEL1L	Protein sel-1 homolog 1
		CHGB	Secretogranin-1
		PRSS22	Brain-specific serine protease 4
		INAFM1	Putative transmembrane protein INAFM1
		TPPP3	Tubulin polymerization-promoting protein family member 3
		IL17RB	Interleukin-17 receptor B
		H2AC20	Histone H2A type 2-C

### Sheet: SAH vs Control
Upregulated Proteins		Downregulated Proteins
Gene Symbol	Full Protein Name	Gene Symbol	Full Protein Name
F7	Coagulation factor VII	CHGB	Chromogranin B
KLKB1	Plasma kallikrein	PTGDS	Prostaglandin D synthase, lipocalin-type
A2M	Alpha-2-macroglobulin	THY1	Thy-1 cell surface glycoprotein
KNG1	Kininogen-1	APLP1	Amyloid beta precursor–like protein 1
SERPIND1	Heparin cofactor II	SCG3	Secretogranin III
F13A1/F13B	Coagulation factor XIII	CHL1	L1 cell adhesion molecule–like protein
FGB	Fibrinogen beta chain	DKK3	Dickkopf-related protein 3
IGHV1-2	Immunoglobulin heavy variable 1-2	APP	Amyloid beta precursor protein
FGA	Fibrinogen alpha chain	NRCAM	Neuronal cell adhesion molecule
APLP1	Amyloid beta precursor–like protein 1	PCSK1N	Proprotein convertase subtilisin/kexin type 1 inhibitor
SAA1	Serum amyloid A-1 protein	CHGA	Chromogranin A
FGG	Fibrinogen gamma chain	NCAM1	Neural cell adhesion molecule 1
S100B	S100 calcium-binding protein B	CLSTN1	Calsyntenin-1
TTR	Transthyretin	CNDP1	Cytosolic nonspecific dipeptidase
CCL3	C-C Motif Chemokine Ligand 3	SPARCL1	SPARC-related modular calcium-binding protein 1
CCL4	C-C Motif Chemokine Ligand 4	Histatin-3	Histatin family member 3
CCL20	C-C Motif Chemokine Ligand 20	Augurin-1	Esophageal cancer–related gene 4 protein
IL-6	Interleukin-6	CX3CL1	C-X3-C Motif Chemokine Ligand 1
IL-10	Interleukin-10	DNER	Delta and Notch-Like Epidermal Growth Factor-Related Receptor
LIF	Leukemia Inhibitory Factor	FGF-5	Fibroblast Growth Factor 5
MCP-1	Monocyte Chemoattractant Protein-1 (also known as CCL2)	Flt3L	FMS-Like Tyrosine Kinase 3 Ligand
OSM	Oncostatin M	IL-18	Interleukin-18
MCP-3	Monocyte Chemoattractant Protein-3	LIF-R	Leukemia Inhibitory Factor Receptor
IL-8	Interleukin-8	PD-L1	Programmed Death-Ligand 1
		TWEAK	TNF-Related Weak Inducer of Apoptosis
		4E-BP1	Eukaryotic Translation Initiation Factor 4E-Binding Protein 1
		CSF-1	Colony-Stimulating Factor 1 (
		ADA	Adenosine Deaminase
		ST1A1	Sulfotransferase Family 1A Member 1
		AXINI	Axin-1
		STAMBP	STAM-Binding Protein

### Sheet: HBM vs Control
Upregulated Proteins
Gene Symbol	Full Protein Name
C4BPB	Complement component 4 binding protein beta chain
AZU1	Azurocidin 1
UBE2D1	Ubiquitin-conjugating enzyme E2 D1
S100A8	S100 calcium-binding protein A8
TNFRSF13	Tumor necrosis factor receptor superfamily member 13B
