## Supplementray File 4 for "Use of Integrative Proteomic Analysis to Uncover Shared Molecular Signatures Across Distinct Forms of Hydrocephalus"

### Sheet: dysregulated
vCSF_only		LP_CSF_only		Shared_vCSF_LP_CSF
Gene Symbol	Full Protein Name	Gene Symbol	Full Protein Name	Gene Symbol	Full Protein Name
4E-BP1	Eukaryotic translation initiation factor 4E-binding protein 1)	A1BG	Alpha-1B-glycoprotein	ADA	Adenosine deaminase
ACTB	Actin, cytoplasmic 1	A2M	Alpha-2-macroglobulin	AGRN	Agrin
AMYLOID-LIKE PROTEIN-1	Amyloid beta precursor like protein 1	ABO	Histo-blood group ABO system transferase	APOA4	Apolipoprotein A-IV
APLP1	Amyloid beta precursor like protein 1	ACAA1	3-ketoacyl-CoA thiolase, peroxisomal	APOE	Apolipoprotein E
AUGURIN-1	AUGURIN-1	ACE	Angiotensin-converting enzyme	APP	Amyloid-beta precursor protein
AXINI	AXIN1	ACHE	Acetylcholinesterase	CAT	Catalase
BCAN	Brevican core protein	ACP1	Low molecular weight phosphotyrosine protein phosphatase	CCL20	C-C motif chemokine 20
CD14	Monocyte differentiation antigen CD14	ACP6	Lysophosphatidic acid phosphatase type 6	CCL3	C-C motif chemokine 3
CDH2	Cadherin-2	ACRV1	Acrosomal protein SP-10	CCL4	C-C motif chemokine 4
CHGA	Chromogranin-A	ACTN2	Alpha-actinin-2	CHL1	ATP-dependent DNA helicase DDX11
CHGB	Secretogranin-1	ACTN4	Alpha-actinin-4	CLU	Clusterin
CLSTN1	Calsyntenin-1	ACYP1	Acylphosphatase-1	GSN	Gelsolin
CNDP1	Beta-Ala-His dipeptidase	ADAM12	Disintegrin and metalloproteinase domain-containing protein 12	L1CAM	Neural cell adhesion molecule L1
CNTN1	Contactin-1	ADAM23	Disintegrin and metalloproteinase domain-containing protein 23	OSM	Oncostatin-M
CSF-1	Colony-stimulating factor 1	ADAMTS1	A disintegrin and metalloproteinase with thrombospondin motifs 1	PRDX2	Peroxiredoxin-2
CST3	Cystatin-C	ADD1	Alpha-adducin	SERPINF1	Pigment epithelium-derived factor
CTSB	Cathepsin B	ADGRB3	Adhesion G protein-coupled receptor B3
CX3CL1	Fractalkine	ADGRD1	Adhesion G protein-coupled receptor D1
DKK3	Dickkopf-related protein 3	ADGRE2	Adhesion G protein-coupled receptor E2
DNER	Delta and Notch-like epidermal growth factor-related receptor	AFAP1	Actin filament-associated protein 1
FBLN1	Fibulin-1	AFM	Afamin
FGF-5	Fibroblast Growth Factor 5	AGBL2	Cytosolic carboxypeptidase 2
FLT3L	FMS-like tyrosine kinase 3 ligand	AGER	Advanced glycation end product-specific receptor
GAP43	Neuromodulin	AGR2	Anterior gradient protein 2 homolog
HISTATIN-3	HISTATIN-3	AGR3	Anterior gradient protein 3
HSPG2	Basement membrane-specific heparan sulfate proteoglycan core protein	AGRP	Agouti-related protein
IGFBP2	Insulin-like growth factor-binding protein 2	AGT	Angiotensinogen
IGHV1-2	Immunoglobulin heavy variable 1-2	AHSG	Alpha-2-HS-glycoprotein
IL-10	Interleukin-10	AIDA	Axin interactor, dorsalization-associated protein
IL-18	Interleukin-18	AKAP12	A-kinase anchor protein 12
IL-6	Interleukin-6	AKR1B10	Aldo-keto reductase family 1 member B10
IL-8	Interleukin-8	AKR7L	Aflatoxin B1 aldehyde reductase member 4
LIF	Leukemia inhibitory factor	ALDH3A1	Aldehyde dehydrogenase, dimeric NADP-preferring
LIF-R	Leukemia Inhibitory Factor Receptor	ALPI	Intestinal-type alkaline phosphatase
MCP-1	Monocyte Chemoattractant Protein-1	AMBN	Ameloblastin
MCP-3	C-C motif chemokine	AMOT	Angiomotin
MMP9	Matrix metalloproteinase-9	AMY1A_AMY1B_AMY1C	Alpha-amylase 1A / Alpha-amylase 1B / Alpha-amylase 1C
NBL1	Neuroblastoma suppressor of tumorigenicity 1	ANGPT1	Angiopoietin-1
NCAM1	Neural cell adhesion molecule 1	ANGPTL2	Angiopoietin-related protein 2
NCAM2	Neural cell adhesion molecule 2	ANGPTL4	Angiopoietin-related protein 4
NRCAM	Neuronal cell adhesion molecule	ANKMY2	Ankyrin repeat and MYND domain-containing protein 2
PCSK1N	ProSAAS	ANXA1	Annexin A1
PD-L1	Programmed death-ligand 1	ANXA11	Annexin A11
PTGDS	Prostaglandin-H2 D-isomerase	APCS	Serum amyloid P-component
S100B	Protein S100-B	APEX1	DNA repair nuclease/redox regulator APEX1
SAA1	Serum amyloid A-1 protein	APOA1	Apolipoprotein A-I
SCG3	Secretogranin-3	APOB	Apolipoprotein B-100
SOD1	Superoxide dismutase [Cu-Zn]	APOC1	Apolipoprotein C-I
SPARCL1	SPARC-like protein 1	APOD	Apolipoprotein D
ST1A1	Sulfotransferase 1A1	APOF	Apolipoprotein F
STAMBP	STAM-binding protein	APOL1	Apolipoprotein L1
THY1	Thy-1 membrane glycoprotein	APPL2	Amyloid beta precursor like protein 2
TTR	Transthyretin	AREG	Amphiregulin
TWEAK	Tumor necrosis factor-like weak inducer of apoptosis	ARHGAP45	Rho GTPase-activating protein 45
		ARHGEF10	Rho guanine nucleotide exchange factor 10
		ARHGEF12	Rho guanine nucleotide exchange factor 12
		ARTN	Artemin
		ASAH2	Neutral ceramidase
		ASGR2	Asialoglycoprotein receptor 2
		ASPSCR1	Tether containing UBX domain for GLUT4
		ASRGL1	Isoaspartyl peptidase/L-asparaginase
		ASS1	Argininosuccinate synthase
		ATF4	Cyclic AMP-dependent transcription factor ATF-4
		ATP5IF1	ATPase inhibitor, mitochondrial
		ATRAID	All-trans retinoic acid-induced differentiation factor
		ATRN	Attractin
		ATXN10	Ataxin-10
		AXIN1	Axin-1
		AZU1	Azurocidin
		B3GNT7	UDP-GlcNAc:betaGal beta-1,3-N-acetylglucosaminyltransferase 7
		B4GALT1	Beta-1,4-galactosyltransferase 1
		BABAM1	BRISC and BRCA1-A complex member 1
		BACH1	Transcription regulator protein BACH1
		BAG4	BAG family molecular chaperone regulator 4
		BANK1	B-cell scaffold protein with ankyrin repeats
		BATF	Basic leucine zipper transcriptional factor ATF-like
		BCAT1	Branched-chain-amino-acid aminotransferase, cytosolic
		BCAT2	Branched-chain-amino-acid aminotransferase, mitochondrial
		BCHE	Cholinesterase
		BCL2L15	Bcl-2-like protein 15
		BCL7A	B-cell CLL/lymphoma 7 protein family member A
		BCR	Breakpoint cluster region protein
		BEX3	Protein BEX3
		BGLAP	Osteocalcin
		BHLHE40	Class E basic helix-loop-helix protein 40
		BLNK	B-cell linker protein
		BMP10	Bone morphogenetic protein 10
		BMPER	BMP-binding endothelial regulator protein
		BNIP3L	BCL2/adenovirus E1B 19 kDa protein-interacting protein 3-like
		BRDT	Bromodomain testis-specific protein
		BRSK2	Serine/threonine-protein kinase BRSK2
		BSG	Basigin
		BTD	Biotinidase
		BTN2A1	Butyrophilin subfamily 2 member A1
		BTN3A2	Butyrophilin subfamily 3 member A2
		C16ORF89	UPF0764 protein C16orf89
		C1QA	Complement C1q subcomponent subunit A
		C1QL2	Complement C1q-like protein 2
		C1QTNF9	Complement C1q and tumor necrosis factor-related protein 9A
		C1R	Complement C1r subcomponent
		C1RL	Complement C1r subcomponent-like protein
		C1S	Complement C1s subcomponent
		C3	Complement C3
		C4BPB	C4b-binding protein beta chain
		C5	Complement C5
		C7	Complement component C7
		C8B	Complement component C8 beta chain
		C9	Complement component C9
		CA11	Gastrokine-1
		CA4	Carbonic anhydrase 4
		CA9	Carbonic anhydrase 9
		CABP2	Calcium-binding protein 2
		CACYBP	Calcyclin-binding protein
		CADM2	Cell adhesion molecule 2
		CADPS	Calcium-dependent secretion activator 1
		CAMLG	Guided entry of tail-anchored proteins factor CAMLG
		CASP1	Caspase-1
		CBLIF	Cobalamin binding intrinsic factor
		CBLN1	Cerebellin-1
		CBLN4	Cerebellin-4
		CCER2	Coiled-coil domain-containing glutamate-rich protein 2
		CCL11	Eotaxin
		CCL13	C-C motif chemokine 13
		CCL16	C-C motif chemokine 16
		CCL17	C-C motif chemokine 17
		CCL18	C-C motif chemokine 18
		CCL19	C-C motif chemokine 19
		CCL2	C-C motif chemokine 2
		CCL21	C-C motif chemokine 21
		CCL22	C-C motif chemokine 22
		CCL23	C-C motif chemokine 23
		CCL24	C-C motif chemokine 24
		CCL25	C-C motif chemokine 25
		CCL26	C-C motif chemokine 26
		CCL27	C-C motif chemokine 27
		CCL7	C-C motif chemokine 7
		CCL8	C-C motif chemokine 8
		CCN2	CCN family member 2
		CCND2	G1/S-specific cyclin-D2
		CCNE1	G1/S-specific cyclin-E1
		CD160	CD160 antigen
		CD200	OX-2 membrane glycoprotein
		CD200R1	Cell surface glycoprotein CD200 receptor 1
		CD22	B-cell receptor CD22
		CD226	CD226 antigen
		CD244	Natural killer cell receptor 2B4
		CD274	Programmed cell death 1 ligand 1
		CD276	CD276 antigen
		CD300A	CMRF35-like molecule 8
		CD36	Platelet glycoprotein 4
		CD38	ADP-ribosyl cyclase/cyclic ADP-ribose hydrolase 1
		CD3G	T-cell surface glycoprotein CD3 gamma chain
		CD4	T-cell surface glycoprotein CD4
		CD40	Tumor necrosis factor receptor superfamily member 5
		CD48	CD48 antigen
		CD58	Lymphocyte function-associated antigen 3
		CD5L	CD5 antigen-like
		CD6	T-cell differentiation antigen CD6
		CD7	T-cell antigen CD7
		CD70	CD70 antigen
		CD72	B-cell differentiation antigen CD72
		CD79B	B-cell antigen receptor complex-associated protein beta chain
		CD80	T-lymphocyte activation antigen CD80
		CD82	CD82 antigen
		CD83	CD83 antigen
		CD84	SLAM family member 5
		CDC123	Translation initiation factor eIF2 assembly protein
		CDH15	Cadherin-15
		CDH4	Cadherin-4
		CDK1	Cyclin-dependent kinase 1
		CDON	Cell adhesion molecule-related/down-regulated by oncogenes
		CDSN	Corneodesmosin
		CEACAM19	Cell adhesion molecule CEACAM19
		CEACAM20	Cell adhesion molecule CEACAM20
		CEACAM21	Cell adhesion molecule CEACAM21
		CEACAM5	Cell adhesion molecule CEACAM5
		CEBPA	CCAAT/enhancer-binding protein alpha
		CELSR2	Cadherin EGF LAG seven-pass G-type receptor 2
		CEMIP2	Cell surface hyaluronidase CEMIP2
		CEP290	Centrosomal protein of 290 kDa
		CEP350	Centrosome-associated protein 350
		CFB	Complement factor B
		CFD	Complement factor D
		CFH	Complement factor H
		CFHR2	Complement factor H-related protein 2
		CFHR4	Complement factor H-related protein 4
		CFHR5	Complement factor H-related protein 5
		CFI	Complement factor I
		CFP	Properdin
		CGB3_CGB5_CGB8	Choriogonadotropin subunit beta 3
		CHAD	Chondroadherin
		CHI3L1	Chitinase-3-like protein 1
		CHIT1	Chitotriosidase-1
		CHP1	Calcineurin B homologous protein 1
		CHRDL1	Chordin-like protein 1
		CKAP4	Cytoskeleton-associated protein 4
		CKMT1A_CKMT1B	Creatine kinase U-type, mitochondrial
		CLASP1	CLIP-associating protein 1
		CLEC12A	C-type lectin domain family 12 member A
		CLEC4A	C-type lectin domain family 4 member A
		CLEC4C	C-type lectin domain family 4 member C
		CLEC4D	C-type lectin domain family 4 member D
		CLGN	Calmegin
		CLIP2	CAP-Gly domain-containing linker protein 2
		CLSTN2	Calsyntenin-2
		CNP	2',3'-cyclic-nucleotide 3'-phosphodiesterase
		CNTF	Ciliary neurotrophic factor
		CNTN5	Contactin-5
		CNTNAP2	Contactin-associated protein-like 2
		COAGULATION FACTOR VII	Coagulation factor VII
		COAGULATION FACTOR XIII	Coagulation factor XIII A chain
		COL5A1	Collagen alpha-1(V) chain
		COL9A1	Collagen alpha-1(IX) chain
		COL9A2	Collagen alpha-2(IX) chain
		COPB2	Coatomer subunit beta'
		COX6B1	Cytochrome c oxidase subunit 6B1
		CPA4	Carboxypeptidase A4
		CPB2	Carboxypeptidase B2
		CPOX	Oxygen-dependent coproporphyrinogen-III oxidase, mitochondrial
		CPXM1	Probable carboxypeptidase X1
		CR1	Complement receptor type 1
		CRELD1	Protein disulfide isomerase CRELD1
		CRELD2	Protein disulfide isomerase CRELD2
		CRH	Corticotropin-releasing hormone
		CRHBP	Corticotropin-releasing hormone-binding protein
		CRIM1	Cysteine-rich motor neuron 1 protein
		CRISP3	Cysteine-rich secretory protein 3
		CRKL	Crk-like protein
		CRLF1	Cytokine receptor-like factor 1
		CRYM	Ketimine reductase mu-crystallin
		CSF1	Macrophage colony-stimulating factor 1
		CSF1R	Macrophage colony-stimulating factor 1 receptor
		CSF2RB	Cytokine receptor common subunit beta
		CSF3	Granulocyte colony-stimulating factor
		CSF3R	Granulocyte colony-stimulating factor receptor
		CSH1	Chorionic somatomammotropin hormone 1
		CSNK1D	Casein kinase I isoform delta
		CST1	Cystatin-SN
		CST7	Cystatin-F
		CSTB	Cystatin-B
		CTBS	Di-N-acetylchitobiase
		CTRC	Chymotrypsin-C
		CTRL	Chymotrypsin-like protease CTRL-1
		CTSC	Dipeptidyl peptidase 1
		CTSE	Cathepsin E
		CTSO	Cathepsin K
		CXADR	Coxsackievirus and adenovirus receptor
		CXCL1	Growth-regulated alpha protein
		CXCL10	C-X-C motif chemokine 10
		CXCL11	C-X-C motif chemokine 11
		CXCL12	Stromal cell-derived factor 1
		CXCL13	C-X-C motif chemokine 13
		CXCL14	C-X-C motif chemokine 14
		CXCL17	C-X-C motif chemokine 17
		CXCL3	C-X-C motif chemokine 3
		CXCL6	C-X-C motif chemokine 6
		CXCL8	Interleukin-8
		CXCL9	C-X-C motif chemokine 9
		DAAM1	Disheveled-associated activator of morphogenesis 1
		DAG1	Dystroglycan 1
		DAND5	DAN domain family member 5
		DAPK2	Death-associated protein kinase 2
		DAPP1	Dual adapter for phosphotyrosine and 3-phosphotyrosine and 3-phosphoinositide
		DBH	Dopamine beta-hydroxylase
		DBN1	Drebrin
		DBNL	Drebrin-like protein
		DCLRE1C	Protein artemis
		DCTD	Deoxycytidylate deaminase
		DDAH1	N(G),N(G)-dimethylarginine dimethylaminohydrolase 1
		DDI2	Protein DDI1 homolog 2
		DDX39A	ATP-dependent RNA helicase DDX39A
		DDX4	Probable ATP-dependent RNA helicase DDX4
		DECR1	2,4-dienoyl-CoA reductase [(3E)-enoyl-CoA-producing], mitochondrial
		DEFB104A_DEFB104B	Beta-defensin 104
		DENR	Density-regulated protein
		DFFA	DNA fragmentation factor subunit alpha
		DGCR6	Protein DGCR6
		DHODH	Dihydroorotate dehydrogenase (quinone), mitochondrial
		DHPS	Deoxyhypusine synthase
		DIPK1C	Divergent protein kinase domain 1C
		DIPK2B	Divergent protein kinase domain 2B
		DLG4	Disks large homolog 4
		DNAJA2	DnaJ homolog subfamily A member 2
		DNAJB2	DnaJ homolog subfamily B member 2
		DNPH1	5-hydroxymethyl-dUMP N-hydrolase
		DOC2B	Double C2-like domain-containing protein beta
		DPP10	Inactive dipeptidyl peptidase 10
		DPP6	A-type potassium channel modulatory protein DPP6
		DSCAM	Cell adhesion molecule DSCAM
		DTD1	D-aminoacyl-tRNA deacylase 1
		DUSP13	Dual specificity protein phosphatase 13A
		DUSP3	Dual specificity protein phosphatase 3
		DUT	Deoxyuridine 5'-triphosphate nucleotidohydrolase, mitochondrial
		ECM1	Extracellular matrix protein 1
		EDAR	Tumor necrosis factor receptor superfamily member EDAR
		EDNRB	Endothelin receptor type B
		EFNB2	Ephrin-B2
		EGF	Pro-epidermal growth factor
		EGLN1	Egl nine homolog 1
		EIF2AK3	Eukaryotic translation initiation factor 2-alpha kinase 3
		EIF4EBP1	Eukaryotic translation initiation factor 4E-binding protein 1
		EIF4G1	Eukaryotic translation initiation factor 4 gamma 1
		EIF4G3	Eukaryotic translation initiation factor 4 gamma 3
		EIF5A	Eukaryotic translation initiation factor 5A-1
		ELAVL4	ELAV-like protein 4
		ELN	Elastin
		ENAH	Protein enabled homolog
		ENO2	Gamma-enolase
		ENPP7	Ectonucleotide pyrophosphatase/phosphodiesterase family member 7
		EPCAM	Epithelial cell adhesion molecule
		EPHA1	Ephrin type-A receptor 1
		EPHA10	Ephrin type-A receptor 10
		EPHA4	Ephrin type-A receptor 4
		EPHB6	Ephrin type-B receptor 6
		EPO	Erythropoietin
		ERBB3	Receptor tyrosine-protein kinase erbB-3
		ERC2	ERC protein 2
		ERCC1	DNA excision repair protein ERCC-1
		ERMAP	Erythroid membrane-associated protein
		ERP29	Endoplasmic reticulum resident protein 29
		ESM1	Endothelial cell-specific molecule 1
		ESR1	Estrogen receptor
		EVI2B	Protein EVI2B
		EVI5	Ecotropic viral integration site 5 protein homolog
		EXTL1	Exostosin-like 1
		F10	Coagulation factor X
		F11	Coagulation factor XI
		F12	Coagulation factor XII
		F13B	Coagulation factor XIII B chain
		F2	Prothrombin
		F2R	Proteinase-activated receptor 1
		FABP1	Fatty acid-binding protein, liver
		FABP9	Fatty acid-binding protein 9
		FAM171B	Protein FAM171B
		FASLG	Tumor necrosis factor ligand superfamily member 6
		FAT2	Protocadherin Fat 2
		FCAR	Immunoglobulin alpha Fc receptor
		FCGBP	IgGFc-binding protein
		FCN1	Ficolin-1
		FCRL2	Fc receptor-like B
		FGA	Fibrinogen alpha chain
		FGF12	Fibroblast growth factor 12
		FGF16	Fibroblast growth factor 16
		FGF19	Fibroblast growth factor 19
		FGF2	Fibroblast growth factor 2
		FGF20	Fibroblast growth factor 20
		FGF5	Fibroblast growth factor 5
		FGF6	Fibroblast growth factor 6
		FGFR4	Fibroblast growth factor receptor 4
		FGL1	Fibrinogen-like protein 1
		FH	Fumarate hydratase, mitochondrial
		FIBRINOGEN ALPHA CHAIN (FGA)	Fibrinogen alpha chain
		FIBRINOGEN BETA CHAIN (FGB)	Fibrinogen beta chain
		FIBRINOGEN GAMMA CHAIN (FGG)	Fibrinogen gamma chain
		FIS1	Mitochondrial fission 1 protein
		FKBP14	Peptidyl-prolyl cis-trans isomerase FKBP14
		FKBP1B	Peptidyl-prolyl cis-trans isomerase FKBP1B
		FLT3	Receptor-type tyrosine-protein kinase FLT3
		FLT3LG	Fms-related tyrosine kinase 3 ligand
		FMR1	Fragile X messenger ribonucleoprotein 1
		FN1	Fibronectin
		FOLH1	Glutamate carboxypeptidase 2
		FOXJ3	Forkhead box protein J3
		FOXO1	Forkhead box protein O1
		FRMD4B	FERM domain-containing protein 4B
		FST	Follistatin
		FSTL3	Follistatin-related protein 3
		FSTL4	Follistatin-related protein 4
		FTL	Ferritin light chain
		FUOM	Fucose mutarotase
		FUT1	Galactoside alpha-(1,2)-fucosyltransferase 1
		FXYD5	FXYD domain-containing ion transport regulator 5
		FZD10	Frizzled-10
		GAD1	Glutamate decarboxylase 1
		GAD2	Glutamate decarboxylase 2
		GAL	Germinal center-associated signaling and motility protein
		GALNT3	Polypeptide N-acetylgalactosaminyltransferase 3
		GAPDH	Glyceraldehyde-3-phosphate dehydrogenase
		GBP2	Guanylate-binding protein 2
		GC	Vitamin D-binding protein
		GCG	Pro-glucagon
		GCHFR	GTP cyclohydrolase 1 feedback regulatory protein
		GFRA2	GDNF family receptor alpha-2
		GHR	Growth hormone receptor
		GIMAP7	GTPase IMAP family member 7
		GIPR	Gastric inhibitory polypeptide receptor
		GIT1	ARF GTPase-activating protein GIT1
		GJA8	Gap junction alpha-8 protein
		GLA	N-acetyltransferase 8
		GLOD4	Glyoxalase domain-containing protein 4
		GLRX5	Glutaredoxin-related protein 5, mitochondrial
		GMPR2	GMP reductase 2
		GNGT1	Guanine nucleotide-binding protein G(T) subunit gamma-T1
		GNPDA2	Glucosamine-6-phosphate deaminase 2
		GOPC	Golgi-associated PDZ and coiled-coil motif-containing protein
		GOT1	Aspartate aminotransferase, cytoplasmic
		GP1BB	Platelet glycoprotein Ib beta chain
		GP2	Pancreatic secretory granule membrane major glycoprotein GP2
		GP5	Platelet glycoprotein V
		GPC1	Glypican-1
		GPI	Glucose-6-phosphate isomerase
		GPR15L	Protein GPR15LG
		GRIK2	Glutamate receptor ionotropic, kainate 2
		GSR	Glutathione reductase, mitochondrial
		GUCA2A	Guanylin
		GZMB	Granzyme B
		HCLS1	Hematopoietic lineage cell-specific protein
		HDAC8	Histone deacetylase 8
		HDAC9	Histone deacetylase 9
		HEBP1	Heme-binding protein 1
		HEG1	Protein HEG homolog 1
		HEPH	Hephaestin
		HEXIM1	Protein HEXIM1
		HGFAC	Hepatocyte growth factor activator serine protease
		HHEX	Hematopoietically-expressed homeobox protein HHEX
		HIF1A	Hypoxia-inducible factor 1-alpha
		HIP1R	Huntingtin-interacting protein 1-related protein
		HLA-DRA	HLA class II histocompatibility antigen, DR alpha chain
		HMCN2	Hemicentin-2
		HMMR	Hyaluronan mediated motility receptor
		HPCAL1	Hippocalcin-like protein 1
		HRG	Histidine-rich glycoprotein
		HS6ST2	Heparan-sulfate 6-O-sulfotransferase 2
		HSD17B3	17-beta-hydroxysteroid dehydrogenase type 3
		HSPA1A	Heat shock 70 kDa protein 1A
		HTRA1	Serine protease HTRA1
		ICA1	Islet cell autoantigen 1
		ICAM4	Intercellular adhesion molecule 4
		IDO1	Indoleamine 2,3-dioxygenase 1
		IFIT3	Interferon-induced protein with tetratricopeptide repeats 3
		IFNAR1	Interferon alpha/beta receptor 1
		IFNG	Interferon gamma
		IFNGR1	Interferon gamma receptor 1
		IFNLR1	Interferon lambda receptor 1
		IGBP1	Immunoglobulin-binding protein 1
		IGFL4	Insulin growth factor-like family member 4
		IGHA1	Immunoglobulin heavy constant alpha 1
		IGHG4	Immunoglobulin heavy constant gamma 4
		IGKC	Immunoglobulin kappa constant
		IGKV3D-11	Immunoglobulin kappa variable 3D-11
		IGLC2	Immunoglobulin lambda constant 2
		IGLON5	IgLON family member 5
		IGSF21	Immunoglobulin superfamily member 21
		IGSF3	Immunoglobulin superfamily member 3
		IKBKG	NF-kappa-B essential modulator
		IKZF2	Zinc finger protein Helios
		IL10	Interleukin-10
		IL10RA	Interleukin-10 receptor subunit alpha
		IL10RB	Interleukin-10 receptor subunit beta
		IL11	Interleukin-11
		IL12B	Interleukin-12 subunit beta
		IL12RB1	Interleukin-12 receptor subunit beta-1
		IL12RB2	Interleukin-12 receptor subunit beta-2
		IL15	Interleukin-15
		IL15RA	Interleukin-15 receptor subunit alpha
		IL16	Pro-interleukin-16
		IL17A	Interleukin-17A
		IL17C	Interleukin-17C
		IL17D	Interleukin-17D
		IL17F	Interleukin-17F
		IL17RB	Interleukin-17 receptor B
		IL18	Interleukin-18
		IL18R1	Interleukin-18 receptor 1
		IL1A	Interleukin-1 alpha
		IL1B	Interleukin-1 beta
		IL1R2	Interleukin-1 receptor type 2
		IL1RL2	Interleukin-1 receptor-like 2
		IL1RN	Interleukin-1 receptor antagonist protein
		IL2	Interleukin-2
		IL20RA	Interleukin-20 receptor subunit alpha
		IL20RB	Interleukin-20 receptor subunit beta
		IL24	Interleukin-24
		IL25	Interleukin-25
		IL2RA	Interleukin-2 receptor subunit alpha
		IL3	Interleukin-3
		IL31	Interleukin-31
		IL31RA	Interleukin-31 receptor subunit alpha
		IL32	Interleukin-32
		IL33	Interleukin-33
		IL36G	Interleukin-36 gamma
		IL3RA	Interleukin-3 receptor subunit alpha
		IL4	Interleukin-4
		IL4R	Interleukin-4 receptor subunit alpha
		IL5RA	Interleukin-5 receptor subunit alpha
		IL6	Interleukin-6
		IL7	Interleukin-7
		INHBB	Inhibin beta B chain
		INSR	Insulin receptor
		IRAK1	Interleukin-1 receptor-associated kinase 1
		IRAK4	Interleukin-1 receptor-associated kinase 4
		ISLR2	Immunoglobulin superfamily containing leucine-rich repeat protein 2
		ISM1	Isthmin-1
		ITGA11	Integrin alpha-11
		ITGA2	Integrin alpha-2
		ITGAX	Integrin alpha-X
		ITIH1	Inter-alpha-trypsin inhibitor heavy chain H1
		ITIH4	Inter-alpha-trypsin inhibitor heavy chain H4
		ITM2A	Integral membrane protein 2A
		JAM3	Junctional adhesion molecule C
		JCHAIN	Immunoglobulin J chain
		JMJD1C	Jumonji domain-containing protein 1C
		JUN	Transcription factor Jun
		KIAA0319	Dyslexia-associated protein KIAA0319
		KIF20B	Kinesin-like protein KIF20B
		KLB	Beta-klotho
		KLHL41	Kelch-like protein 41
		KLK1	Kallikrein-1
		KLK3	Plasma kallikrein
		KLK7	Kallikrein-7
		KLKB1	Plasma kallikrein
		KLRB1	Killer cell lectin-like receptor subfamily B member 1
		KLRD1	Natural killer cells antigen CD94
		KLRF1	Killer cell lectin-like receptor subfamily F member 1
		KNG1	Kininogen-1
		KRT17	Keratin, type I cytoskeletal 17
		KRT19	Keratin, type I cytoskeletal 19
		KYNU	Kynureninase
		LAIR1	Leukocyte-associated immunoglobulin-like receptor 1
		LAIR2	Leukocyte-associated immunoglobulin-like receptor 2
		LAMA4	Laminin subunit alpha-4
		LAMP3	Lysosome-associated membrane glycoprotein 3
		LAMTOR5	Ragulator complex protein LAMTOR5
		LAP3	Cytosol aminopeptidase
		LAT	Linker for activation of T-cells family member 1
		LATS1	Serine/threonine-protein kinase LATS1
		LCAT	Phosphatidylcholine-sterol acyltransferase
		LCN15	Lipocalin-15
		LEG1	Protein LEG1 homolog
		LELP1	Late cornified envelope-like proline-rich protein 1
		LETM1	Mitochondrial proton/calcium exchanger protein
		LGALS3BP	Galectin-3-binding protein
		LGALS4	Galectin-4
		LGALS9	Galectin-9
		LGMN	Legumain
		LHB	Lutropin subunit beta
		LHPP	Phospholysine phosphohistidine inorganic pyrophosphate phosphatase
		LIFR	Leukemia inhibitory factor receptor
		LILRB4	Leukocyte immunoglobulin-like receptor subfamily B member 4
		LMNB1	Lamin-B1
		LMOD1	Leiomodin-1
		LMOD2	Leiomodin-2
		LPA	Apolipoprotein(a)
		LRCH4	Leucine-rich repeat and calponin homology domain-containing protein 4
		LRFN2	Leucine-rich repeat and fibronectin type-III domain-containing protein 2
		LRG1	Leucine-rich alpha-2-glycoprotein
		LRIG3	Leucine-rich repeats and immunoglobulin-like domains protein 3
		LRP11	Low-density lipoprotein receptor-related protein 11
		LRRC37A2	Leucine-rich repeat-containing protein 37A2
		LRRN1	Leucine-rich repeat and calponin homology domain-containing protein 4
		LRTM1	Leucine-rich repeat and transmembrane domain-containing protein 1
		LRTM2	Leucine-rich repeat and transmembrane domain-containing protein 2
		LSP1	Lymphocyte-specific protein 1
		LTBR	Tumor necrosis factor receptor superfamily member 3
		LTF	Lactotransferrin
		LY6D	Lymphocyte antigen 6D
		LY75	Lymphocyte antigen 75
		LY9	T-lymphocyte surface antigen Ly-9
		LYVE1	Lymphatic vessel endothelial hyaluronic acid receptor 1
		LZTFL1	Leucine zipper transcription factor-like protein 1
		MANEAL	Glycoprotein endo-alpha-1,2-mannosidase-like protein
		MANF	Mesencephalic astrocyte-derived neurotrophic factor
		MAP2K6	Dual specificity mitogen-activated protein kinase kinase 6
		MAPK9	Mitogen-activated protein kinase 9
		MARS1	Methionine--tRNA ligase, cytoplasmic
		MATN2	Matrilin-2
		MBL2	Mannose-binding protein C
		MCAM	Cell surface glycoprotein MUC18
		MDGA1	MAM domain-containing glycosylphosphatidylinositol anchor protein 1
		MDH1	Malate dehydrogenase, cytoplasmic
		MDM1	Stabilizer of axonemal microtubules 6
		MEGF10	Multiple epidermal growth factor-like domains protein 10
		MENT	Protein MENT
		MEPE	Matrix extracellular phosphoglycoprotein
		MERTK	Tyrosine-protein kinase Mer
		METAP1D	Methionine aminopeptidase 1D, mitochondrial
		MFAP3L	Microfibrillar-associated protein 3-like
		MFAP5	Microfibrillar-associated protein 5
		MFGE8	Lactadherin
		MGMT	Methylated-DNA--protein-cysteine methyltransferase
		MICALL2	MICAL-like protein 2
		MICB_MICA	MHC class I polypeptide-related sequence B / MHC class I polypeptide-related sequence A
		MILR1	Allergin-1
		MINDY1	Ubiquitin carboxyl-terminal hydrolase MINDY-1
		MINK1	Misshapen-like kinase 1
		MKI67	Proliferation marker protein Ki-67
		MLLT1	Protein ENL
		MLN	Promotilin
		MMP1	Interstitial collagenase
		MMP10	Stromelysin-2
		MMP12	Macrophage metalloelastase
		MN1	Transcriptional activator MN1
		MOCS2	Molybdopterin synthase catalytic subunit
		MORF4L1	Mortality factor 4-like protein 1
		MPIG6B	Megakaryocyte and platelet inhibitory receptor G6b
		MRC1	Macrophage mannose receptor 1
		MRPS16	Small ribosomal subunit protein bS16m
		MSLNL	Mesothelin-like protein
		MST1	Hepatocyte growth factor-like protein
		MTDH	Protein LYRIC
		MTIF3	Translation initiation factor IF-3, mitochondrial
		MTSS2	Protein MTSS 2
		MVK	Mevalonate kinase
		MXRA8	Matrix remodeling-associated protein 8
		MYL6B	Myosin light chain 6B
		MYO9B	Unconventional myosin-IXb
		MYOM1	Myomesin-1
		MYOM2	Myomesin-2
		MYOM3	Myomesin-3
		MZB1	Marginal zone B- and B1-cell-specific protein
		NAGA	Alpha-N-acetylgalactosaminidase
		NAGPA	N-acetylglucosamine-1-phosphodiester alpha-N-acetylglucosaminidase
		NBN	Nibrin
		NCF2	Neutrophil cytosol factor 2
		NCK2	Cytoplasmic protein NCK2
		NCLN	BOS complex subunit NCLN
		NCR1	Natural cytotoxicity triggering receptor 1
		NCR3LG1	Natural cytotoxicity triggering receptor 3 ligand 1
		NECTIN1	Nectin-1
		NEDD4L	E3 ubiquitin-protein ligase NEDD4-like
		NEDD9	Enhancer of filamentation 1
		NEFL	Neurofilament light polypeptide
		NELL1	Protein kinase C-binding protein NELL1
		NELL2	Protein kinase C-binding protein NELL2
		NEO1	Neogenin
		NFASC	Neurofascin
		NFATC1	Nuclear factor of activated T-cells, cytoplasmic 1
		NFATC3	Nuclear factor of activated T-cells, cytoplasmic 3
		NHLRC3	NHL repeat-containing protein 3
		NME1	Nucleoside diphosphate kinase A
		NME3	Nucleoside diphosphate kinase C
		NPHS1	Nephrin
		NPHS2	Podocin
		NPM1	Nucleophosmin
		NPPB	Natriuretic peptides B
		NPTN	Neuroplastin
		NPTX1	Neuronal pentraxin-1
		NPTX2	Neuronal pentraxin-2
		NRGN	Neurogranin
		NRTN	Neurturin
		NRXN1	Neurexin-1-beta
		NT5C3A	Cytosolic 5'-nucleotidase 3A
		NTF3	Neurotrophin-3
		NTRK3	NT-3 growth factor receptor
		NUB1	NEDD8 ultimate buster 1
		NUDC	Nuclear migration protein nudC
		NUMB	Protein numb homolog
		OBP2B	Odorant-binding protein 2b
		OLFM4	Olfactomedin-4
		OMP	Olfactory marker protein
		OPTC	Opticin
		ORM1	Alpha-1-acid glycoprotein 1
		OSCAR	Osteoclast-associated immunoglobulin-like receptor
		OSTN	Osteocrin
		OXCT1	Succinyl-CoA:3-ketoacid coenzyme A transferase 1, mitochondrial
		PACS2	Phosphofurin acidic cluster sorting protein 2
		PADI2	Protein-arginine deiminase type-2
		PAFAH2	Platelet-activating factor acetylhydrolase 2, cytoplasmic
		PALLD	Palladin
		PALM	Paralemmin-1
		PAM	Peptidyl-glycine alpha-amidating monooxygenase
		PAPPA	Pappalysin-1
		PARD3	Partitioning defective 3 homolog
		PARP1	Poly [ADP-ribose] polymerase 1
		PAXX	Protein PAXX
		PCBD1	Pterin-4-alpha-carbinolamine dehydratase
		PCDH1	Protocadherin-1
		PCDH17	Protocadherin-17
		PCDH7	Protocadherin-7
		PCDH9	Protocadherin-9
		PCDHB15	Protocadherin beta-15
		PCSK7	Proprotein convertase subtilisin/kexin type 7
		PDE5A	cGMP-specific 3',5'-cyclic phosphodiesterase
		PDGFB	Platelet-derived growth factor subunit B
		PDIA2	Protein disulfide-isomerase A2
		PDIA3	Protein disulfide-isomerase A3
		PDLIM7	PDZ and LIM domain protein 7
		PENK	Proenkephalin-A
		PEPD	Xaa-Pro dipeptidase
		PER3	Period circadian protein homolog 3
		PF4	Platelet factor 4
		PGA4	Pepsin A-4
		PGF	Placenta growth factor
		PGLYRP2	N-acetylmuramoyl-L-alanine amidase
		PHLDB1	Pleckstrin homology-like domain family B member 1
		PHYKPL	5-phosphohydroxy-L-lysine phospho-lyase
		PI16	Peptidase inhibitor 16
		PI3	Elafin
		PIK3AP1	Phosphoinositide 3-kinase adapter protein 1
		PINLYP	phospholipase A2 inhibitor and Ly6/PLAUR domain-containing protein
		PITHD1	PITH domain-containing protein 1
		PKLR	Pyruvate kinase PKLR
		PLA2G10	Group 10 secretory phospholipase A2
		PLA2G4A	Cytosolic phospholipase A2
		PLAUR	Urokinase plasminogen activator surface receptor
		PLD3	5'-3' exonuclease PLD3
		PLG	Plasminogen
		PLXNA4	Plexin-A4
		PMS1	PMS1 protein homolog 1
		PNLIP	Pancreatic triacylglycerol lipase
		PNLIPRP1	Inactive pancreatic lipase-related protein 1
		PNLIPRP2	Pancreatic lipase-related protein 2
		PNMA2	Paraneoplastic antigen Ma2
		PNPT1	Polyribonucleotide nucleotidyltransferase 1, mitochondrial
		POF1B	Protein POF1B
		PON1	Serum paraoxonase/arylesterase 1
		PON3	Serum paraoxonase/lactonase 3
		PPBP	Platelet basic protein
		PPL	Periplakin
		PPM1B	Protein phosphatase 1B
		PPP1R14A	Protein phosphatase 1 regulatory subunit 14A
		PPP1R9B	Neurabin-2
		PPP2R5A	Serine/threonine-protein phosphatase 2A 56 kDa regulatory subunit alpha isoform
		PPY	Pancreatic polypeptide prohormone
		PRDX3	Thioredoxin-dependent peroxide reductase, mitochondrial
		PRDX5	Peroxiredoxin-5, mitochondrial
		PREB	Guanine nucleotide-exchange factor SEC12
		PRKAB1	5'-AMP-activated protein kinase subunit beta-1
		PRKAG3	5'-AMP-activated protein kinase subunit gamma-3
		PRKAR2A	cAMP-dependent protein kinase type II-alpha regulatory subunit
		PROK1	Prokineticin-1
		PROS1	Vitamin K-dependent protein S
		PRR4	Nectin-4
		PRR5	Proline-rich protein 5
		PRRT3	Proline-rich transmembrane protein 3
		PRSS22	Brain-specific serine protease 4
		PRSS27	Serine protease 27
		PRSS8	Prostasin
		PRTN3	Myeloblastin
		PSIP1	PC4 and SFRS1-interacting protein
		PSMG3	Proteasome assembly chaperone 3
		PSMG4	Proteasome assembly chaperone 4
		PSPN	Persephin
		PSTPIP2	Proline-serine-threonine phosphatase-interacting protein 2
		PTGES2	Prostaglandin E synthase 2
		PTH	Parathyroid hormone
		PTH1R	Parathyroid hormone/parathyroid hormone-related peptide receptor
		PTN	Pleiotrophin
		PTP4A3	Protein tyrosine phosphatase type IVA 3
		PTPN6	Tyrosine-protein phosphatase non-receptor type 6
		PTPRB	Receptor-type tyrosine-protein phosphatase beta
		PTPRN2	Receptor-type tyrosine-protein phosphatase N2
		PTPRR	Receptor-type tyrosine-protein phosphatase R
		PTRHD1	Putative peptidyl-tRNA hydrolase PTRHD1
		PTX3	Pentraxin-related protein PTX3
		PVR	Poliovirus receptor
		PXDNL	Probable oxidoreductase PXDNL
		PZP	Pregnancy zone protein
		QPCT	Glutaminyl-peptide cyclotransferase
		QSOX1	Sulfhydryl oxidase 1
		RAB37	Ras-related protein Rab-37
		RAB3GAP1	Rab3 GTPase-activating protein catalytic subunit
		RABEP1	Rab GTPase-binding effector protein 1
		RABGAP1L	Rab GTPase-activating protein 1-like, isoform 10
		RALB	Ras-related protein Ral-B
		RARRES2	Retinoic acid receptor responder protein 2
		RBM19	Probable RNA-binding protein 19
		RBM25	RNA-binding protein 25
		REG3G	Regenerating islet-derived protein 3-gamma
		REG4	Regenerating islet-derived protein 4
		RELB	Transcription factor RelB
		RELN	Reelin
		REPS1	RalBP1-associated Eps domain-containing protein 1
		RGMB	Repulsive guidance molecule B
		RICTOR	Rapamycin-insensitive companion of mTOR
		RIDA	2-iminobutanoate/2-iminopropanoate deaminase
		RLN2	Prorelaxin H2
		RNASE4	Ribonuclease 4
		RNASE6	Ribonuclease K6
		RNF149	E3 ubiquitin-protein ligase RNF149
		RNF168	E3 ubiquitin-protein ligase RNF168
		RNF43	E3 ubiquitin-protein ligase RNF43
		RNF5	E3 ubiquitin-protein ligase RNF5
		ROBO1	Roundabout homolog 1
		ROBO2	Roundabout homolog 2
		ROR1	Inactive tyrosine-protein kinase transmembrane receptor ROR1
		RPGR	X-linked retinitis pigmentosa GTPase regulator
		RPS3	Small ribosomal subunit protein uS3
		RRP15	RRP15-like protein
		RTBDN	Retbindin
		RTN4R	Reticulon-4 receptor
		S100A12	Protein S100-A12
		S100A13	Protein S100-A13
		S100A16	Protein S100-A16
		S100A8	Protein S100-A8
		SAA4	Serum amyloid A-4 protein
		SAMD9L	Sterile alpha motif domain-containing protein 9-like
		SCGB1A1	Uteroglobin
		SCGB3A1	Secretoglobin family 3A member 1
		SCGB3A2	Secretoglobin family 3A member 2
		SCGN	Secretagogin
		SCN2A	Sodium channel protein type 2 subunit alpha
		SCN2B	Sodium channel regulatory subunit beta-2
		SCN3A	Sodium channel protein type 3 subunit alpha
		SCN4B	Sodium channel regulatory subunit beta-4
		SCRIB	SCRIB overlapping open reading frame protein
		SCRN1	Secernin-1
		SDCCAG8	Serologically defined colon cancer antigen 8
		SDK2	Protein sidekick-2
		SEL1L	Protein sel-1 homolog 1
		SELENOP	Selenoprotein P
		SELL	L-selectin
		SELPLG	P-selectin glycoprotein ligand 1
		SEMA3G	Semaphorin-3G
		SEMA6C	Semaphorin-6C
		SERPINA1	Alpha-1-antitrypsin
		SERPINA3	Alpha-1-antichymotrypsin
		SERPINA4	Kallistatin
		SERPINA5	Plasma serine protease inhibitor
		SERPINA6	Corticosteroid-binding globulin
		SERPINA7	Thyroxine-binding globulin
		SERPINB5	Serpin B5
		SERPINB8	Serpin B8
		SERPINC1	Antithrombin-III
		SERPIND1	Heparin cofactor 2
		SERPINF2	Alpha-2-antiplasmin
		SERPING1	Plasma protease C1 inhibitor
		SERPINI2	Serpin I2
		SFRP4	Secreted frizzled-related protein 4
		SH2D1A	SH2 domain-containing protein 1A
		SHBG	Sex hormone-binding globulin
		SHC1	SHC-transforming protein 1
		SHMT1	Serine hydroxymethyltransferase, cytosolic
		SIGLEC1	Sialoadhesin
		SIGLEC10	Sialic acid-binding Ig-like lectin 10
		SIGLEC5	Sialic acid-binding Ig-like lectin 5
		SIRPB1	Signal-regulatory protein beta-1 isoform 3
		SIRT1	NAD-dependent protein deacetylase sirtuin-1
		SIT1	Sodium- and chloride-dependent transporter XTRP3
		SKAP2	Src kinase-associated phosphoprotein 2
		SLAMF6	SLAM family member 6
		SLAMF7	SLAM family member 7
		SLC1A4	Neutral amino acid transporter A
		SLC27A4	Long-chain fatty acid transport protein 4
		SLC28A1	Sodium/nucleoside cotransporter 1
		SLC44A4	Choline transporter-like protein 4
		SLC9A3R1	Na(+)/H(+) exchange regulatory cofactor NHE-RF1
		SLITRK1	SLIT and NTRK-like protein 1
		SLITRK2	SLIT and NTRK-like protein 2
		SMOC2	SPARC-related modular calcium-binding protein 2
		SMPD3	Sphingomyelin phosphodiesterase 3
		SMPDL3A	Cyclic GMP-AMP phosphodiesterase SMPDL3A
		SMPDL3B	Acid sphingomyelinase-like phosphodiesterase 3b
		SNAP25	Synaptosomal-associated protein 25
		SNCA	Alpha-synuclein
		SNED1	Sushi, nidogen and EGF-like domain-containing protein 1
		SOST	Sclerostin
		SOWAHA	Ankyrin repeat domain-containing protein SOWAHA
		SOX9	Transcription factor SOX-9
		SPAG1	Sperm-associated antigen 1
		SPART	Spartin
		SPINK2	Serine protease inhibitor Kazal-type 2
		SPON1	Spondin-1
		SPP1	Osteopontin
		SPRED2	Sprouty-related, EVH1 domain-containing protein 2
		SPRING1	SREBP regulating gene protein
		SPRR1B	Cornifin-B
		SPRY2	Protein sprouty homolog 2
		SRPK2	SRSF protein kinase 2
		SRPX	Sushi repeat-containing protein SRPX
		ST13	Hsc70-interacting protein
		ST8SIA1	Alpha-N-acetylneuraminide alpha-2,8-sialyltransferase
		STAB2	Stabilin-2
		STAT2	Signal transducer and activator of transcription 2
		STEAP4	Metalloreductase STEAP4
		STX16	Syntaxin-16
		STX1B	Syntaxin-1B
		STX6	Syntaxin-6
		STX7	Syntaxin-7
		STX8	Syntaxin-8
		SUMF1	Formylglycine-generating enzyme
		SUSD4	Sushi domain-containing protein 4
		SUSD5	Sushi domain-containing protein 5
		SV2A	Synaptic vesicle glycoprotein 2A
		SYAP1	Synapse-associated protein 1
		SYNGAP1	Ras/Rap GTPase-activating protein SynGAP
		SYT1	Synaptotagmin-1
		TAP1	Antigen peptide transporter 1
		TARM1	T-cell-interacting, activating receptor on myeloid cells protein 1
		TBC1D5	TBC1 domain family member 5
		TBCA	Tubulin-specific chaperone A
		TCN1	Transcobalamin-1
		TERF1	Telomeric repeat-binding factor 1
		TET2	Methylcytosine dioxygenase TET2
		TEX101	Testis-expressed protein 101
		TFAP2A	Transcription factor AP-2-alpha
		TFF1	Trefoil factor 1
		TFF2	Trefoil factor 2
		TGFA	Protransforming growth factor alpha
		TGFB1	Transforming growth factor beta-1 proprotein
		TGFBR1	TGF-beta receptor type-1
		TGOLN2	Trans-Golgi network integral membrane protein 2
		THAP12	52 kDa repressor of the inhibitor of the protein kinase
		THSD1	Thrombospondin type-1 domain-containing protein 1
		TIMP3	Metalloproteinase inhibitor 3
		TK1	Thymidine kinase, cytosolic
		TLR1	Toll-like receptor 1
		TLR3	Toll-like receptor 3
		TMCO5A	Transmembrane and coiled-coil domain-containing protein 5A
		TMED10	Transmembrane emp24 domain-containing protein 10
		TMEM25	Transmembrane protein 25
		TNC	Tenascin
		TNF	Tumor necrosis factor
		TNFAIP8	Tumor necrosis factor alpha-induced protein 8
		TNFAIP8L2	Tumor necrosis factor alpha-induced protein 8-like protein 2
		TNFRSF11A	Tumor necrosis factor receptor superfamily member 11A
		TNFRSF11B	Tumor necrosis factor receptor superfamily member 11B
		TNFRSF13	Tumor Necrosis Factor Receptor Superfamily
		TNFRSF13B	Tumor necrosis factor receptor superfamily member 13B
		TNFRSF13C	Tumor necrosis factor receptor superfamily member 13C
		TNFRSF14	Tumor necrosis factor receptor superfamily member 14
		TNFRSF17	Tumor necrosis factor receptor superfamily member 17
		TNFRSF4	Tumor necrosis factor receptor superfamily member 4
		TNFSF10	Tumor necrosis factor ligand superfamily member 10
		TNFSF12	Tumor necrosis factor ligand superfamily member 12
		TNFSF13	Tumor necrosis factor ligand superfamily member 13
		TNFSF9	Tumor necrosis factor ligand superfamily member 9
		TOM1L2	TOM1-like protein 2
		TOMM20	Mitochondrial import receptor subunit TOM20 homolog
		TOP2B	DNA topoisomerase 2-beta
		TP53	Cellular tumor antigen p53
		TP53BP1	TP53-binding protein 1
		TP53I3	Quinone oxidoreductase PIG3
		TPD52L2	Tumor protein D54
		TPPP2	Tubulin polymerization-promoting protein family member 2
		TPPP3	Tubulin polymerization-promoting protein family member 3
		TPSAB1	Tryptase alpha/beta-1
		TPSG1	Tryptase gamma
		TPT1	Translationally-controlled tumor protein
		TRAF2	TRAF family member-associated NF-kappa-B activator
		TRAF3	TNF receptor-associated factor 3
		TREM2	Triggering receptor expressed on myeloid cells 2
		TREML1	Trem-like transcript 1 protein
		TRIM21	E3 ubiquitin-protein ligase TRIM21
		TRIM24	Transcription intermediary factor 1-alpha
		TRIM40	E3 ubiquitin ligase TRIM40
		TRIM5	Tripartite motif-containing protein 5
		TSPYL1	Testis-specific Y-encoded-like protein 1
		TTN	Titin
		TXN	Thioredoxin
		TYRP1	5,6-dihydroxyindole-2-carboxylic acid oxidase
		UBE2D1	Ubiquitin-conjugating enzyme E2 D1
		UBE2Z	Ubiquitin-conjugating enzyme E2 Z
		UBXN1	UBX domain-containing protein 1
		UGDH	UDP-glucose 6-dehydrogenase
		ULBP2	UL16-binding protein 2
		UNC5D	Netrin receptor UNC5D
		UNC79	Protein unc-79 homolog
		UPB1	Beta-ureidopropionase
		UPK3BL1	Uroplakin-3b-like protein 1
		UROD	Uroporphyrinogen decarboxylase
		UROS	Uroporphyrinogen-III synthase
		VAMP8	Vesicle-associated membrane protein 8
		VASH1	Tubulinyl-Tyr carboxypeptidase 1
		VASP	Vasodilator-stimulated phosphoprotein
		VEGFA	Vascular endothelial growth factor A, long form
		VEGFB	Vascular endothelial growth factor B
		VEGFD	Vascular endothelial growth factor D
		VIM	Vimentin
		VNN1	Pantetheinase
		VSIG10	V-set and immunoglobulin domain-containing protein 10
		VSNL1	Visinin-like protein 1
		VTI1A	Vesicle transport through interaction with t-SNAREs homolog 1A
		VWA5A	von Willebrand factor A domain-containing protein 5A
		VWC2	Brorin
		VWC2L	von Willebrand factor C domain-containing protein 2-like
		WASF3	Actin-binding protein WASF3
		WASL	Actin nucleation-promoting factor WASL
		WFDC1	WAP four-disulfide core domain protein 1
		WIF1	Wnt inhibitory factor 1
		WNT9A	Protein Wnt-9a
		XG	Glycoprotein Xg
		XIAP	E3 ubiquitin-protein ligase XIAP
		YTHDF3	YTH domain-containing family protein 3
		YWHAQ	14-3-3 protein theta
		YY1	Transcriptional repressor protein YY1
		ZNF75D	Zinc finger protein 75D
		ZNRF4	E3 ubiquitin-protein ligase ZNRF4
		ZPR1	Zinc finger protein ZPR1
