## Supplementray File 3 for "Use of Integrative Proteomic Analysis to Uncover Shared Molecular Signatures Across Distinct Forms of Hydrocephalus"

### Sheet: PHH KEGG
Enrichment FDR	nGenes	Pathway Genes	Fold Enrichment	Pathway	Genes
5.25372e-32	36	86	15.6526	Path:hsa04610 Complement and coagulation cascades	CFHR4 CLU CPB2 CR1 CFD F2 F2R F10 F11 F12 F13B FGA SERPIND1 CFH CFHR2 CFI KLKB1 MBL2 SERPINC1 SERPINA5 SERPINA1 PLAUR PLG SERPINF2 PROS1 CFB SERPING1 C1QA C1R C1S C3 C5 C7 C8B C9 CFHR5
5.25372e-32	38	99	14.3526	Path:hsa04061 Viral protein interaction with cytokine and cytokine receptor	IL24 CSF1 CSF1R CXCL1 CXCL3 IL2 IL6 CXCL8 IL10 IL10RA IL10RB IL18 CXCL10 LTBR CXCL9 PF4 IL20RA IL20RB PPBP CCL3 CCL4 CCL7 CCL11 CCL13 CCL17 CCL20 CCL21 CCL22 CCL23 CCL24 CCL25 CXCL6 CXCL12 TNF TNFSF10 TNFRSF14 IL18R1 CXCL14
2.38649e-73	95	297	11.9605	Path:hsa04060 Cytokine-cytokine receptor interaction	CCL26 EDAR IL24 IL17F TNFRSF13C IL31RA CSF1 CSF1R CSF2RB CSF3 CSF3R CSH1 CSH2 IFNLR1 EPO TNFRSF13B GHR IL17C BMP10 CXCL17 CXCL1 CXCL3 IFNG IFNGR1 IL1A IL1B IL1RN IL2 FASLG IL3RA IL4R IL5RA IL6 IL7 CXCL8 IL10 IL10RA IL10RB IL11 IL12B IL12RB1 IL12RB2 IL15 IL15RA IL16 IL17A IL18 INHBB CXCL10 IL31 LIFR LTBR CXCL9 TNFRSF11B OSM PF4 IL17D IL20RA IL20RB PPBP IL17RB TNFRSF17 CCL3 CCL4 CCL7 CCL11 CCL13 CC…
5.28057e-17	25	93	10.0517	Path:hsa04657 IL-17 signaling pathway	IL17F CSF3 IL17C CXCL1 CXCL3 IFNG IL1B IL6 CXCL8 IL17A CXCL10 JUN MMP1 IL17D IL17RB MAPK9 CCL7 CCL11 CCL17 CCL20 CXCL6 TNF TRAF2 TRAF3 IKBKG
5.28057e-17	25	93	10.0517	Path:hsa05323 Rheumatoid arthritis	CSF1 ANGPT1 CXCL1 CXCL3 HLA-DRA IFNG IL1A IL1B IL6 CXCL8 IL11 IL15 IL17A IL18 JUN MMP1 CCL3 CCL20 CXCL6 CXCL12 TGFB1 TNF VEGFA TNFSF13 TNFRSF11A
2.47394e-16	25	99	9.4425	Path:hsa04640 Hematopoietic cell lineage	CR1 CSF1 CSF1R CSF3 CSF3R EPO FLT3LG GP5 HLA-DRA IL1A IL1B IL3RA IL4R IL5RA IL6 IL7 IL11 ITGA2 TNF IL1R2 CD3G CD4 CD7 CD22 CD36
1.15933e-20	36	168	8.01263	Path:hsa04630 JAK-STAT signaling pathway	IL24 IL31RA CSF2RB CSF3 CSF3R CSH1 CSH2 IFNLR1 EGF EPO GHR IFNG IFNGR1 IL2 IL3RA IL4R IL5RA IL6 IL7 IL10 IL10RA IL10RB IL11 IL12B IL12RB1 IL12RB2 IL15 IL15RA IL31 LIFR OSM PDGFB IL20RA IL20RB PTPN6 STAT2
1.59228e-18	44	300	5.4842	Path:hsa04010 MAPK signaling pathway	CRKL CSF1 CSF1R EGF ERBB3 FGF2 FGF5 FGF6 FGFR4 VEGFD FLT3LG FGF20 ANGPT1 HSPA1A IL1A IL1B FASLG INSR IRAK1 JUN NFATC1 NFATC3 NRTN NTF3 IRAK4 PDGFB PGF PLA2G4A PPM1B MAPK9 MAP2K6 PSPN RELB TGFA TGFB1 TGFBR1 TNF TRAF2 VEGFA VEGFB IKBKG FGF16 ARTN FGF19
1.14515e-17	47	362	4.8548	Path:hsa04151 PI3K-Akt signaling pathway	YWHAQ PIK3AP1 COL9A1 CSF1 CSF1R CSF3 CSF3R CSH1 CSH2 EGF EPO ERBB3 F2R FGF2 FGF5 FGF6 FGFR4 VEGFD ITGA11 FLT3LG FN1 FGF20 GHR ANGPT1 IL2 FASLG IL3RA IL4R IL6 IL7 INSR ITGA2 LAMA4 NRTN NTF3 OSM PDGFB PGF PSPN SPP1 TGFA VEGFA VEGFB IKBKG FGF16 CCNE1 ARTN
1.29132e-21	63	529	4.45315	Path:hsa05200 Pathways in cancer	CEBPA CRKL CSF1R CSF2RB CSF3R AGT EDNRB EGF EPO F2 F2R FGF2 FGF5 FGF6 FGFR4 VEGFD FOXO1 FLT3LG FN1 ARHGEF12 FGF20 HIF1A XIAP IFNG IFNGR1 IL2 FASLG IL3RA IL4R IL5RA IL6 IL7 CXCL8 IL12B IL12RB1 IL12RB2 IL15 IL15RA ITGA2 JUN LAMA4 MMP1 PDGFB PGF EGLN1 MAPK9 RALB BCR CXCL12 STAT2 TGFA TGFB1 TGFBR1 TRAF2 TRAF3 VEGFA VEGFB WNT9A AXIN1 IKBKG FGF16 CCNE1 FGF19

### Sheet: PHH BP
Enrichment FDR	nGenes	Pathway Genes	Fold Enrichment	Pathway	Genes
6.28421e-55	134	977	5.12852	GO:0006954 Inflammatory response	CCL26 CST7 CD200 TREM2 CCL22 CCL17 RELB CCL24 CCL7 IL1A CCL20 IL1RL2 CXCL6 IL1B CCL25 IL1RN IL33 CCL21 CXCL9 TNFAIP8L2 CXCL3 PPBP PF4 CXCL1 CXCL10 CXCL8 CCL11 TLR1 CCL13 TNFRSF4 CXCL17 AGER LAT CCL23 CCL4 CCL3 OSM IL2 IL12B APOE APCS IL18 IL15 TLR3 CD6 MAPK9 GZMB HIF1A IL10RA IFNG PTPN6 IL17A APOA1 CLU F12 TRIM21 IL6 IL10 AHSG SNCA CRHBP LGALS9 IL16 IL17D F2 F2R APOD TNF ITIH4 CD5L IL4R B4GALT1 A…
1.2105e-57	143	1067	5.01134	GO:0034097 Response to cytokine	CRLF1 CCL26 CD4 IL20RA IFNGR1 IL4R IL12RB2 IL5RA IL12RB1 TIMP3 CSF2RB CCL22 CCL17 RELB CCL24 CXCL12 CCL7 IL10RA GHR IL12B LIFR IL1A CCL20 IL18R1 CSF3R CXCL6 IL1B TRAF2 EPO CCL25 TRAF3 IL15RA IL1RN CCL21 CXCL9 TNFRSF11A TFF2 GBP2 CXCL3 PPBP PF4 CXCL1 IL31RA CXCL10 CXCL8 STAT2 CCL11 IL20RB CCL13 IRAK1 IL3RA IFNLR1 LILRB4 SELL IRAK4 TNF IL10RB CCL23 CCL4 CCL3 IL11 TREM2 SIRT1 OSM PDGFB HIF1A XIAP IL…
2.0296e-58	145	1082	5.01098	GO:1901652 Response to peptide	CRLF1 CCL26 CD4 IL20RA IFNGR1 IL4R IL12RB2 IL5RA IL12RB1 TIMP3 CSF2RB CCL22 CCL17 RELB CCL24 CXCL12 CCL7 IL10RA GHR IL12B LIFR IL1A CCL20 IL18R1 CSF3R CXCL6 IL1B TRAF2 EPO CCL25 TRAF3 IL15RA IL1RN CCL21 CXCL9 TNFRSF11A TFF2 GBP2 CXCL3 PPBP PF4 CXCL1 IL31RA CXCL10 CXCL8 STAT2 CCL11 IL20RB CCL13 IRAK1 IL3RA IFNLR1 LILRB4 SELL IRAK4 TNF IL10RB CCL23 CCL4 CCL3 IL11 TREM2 SIRT1 OSM PDGFB HIF1A XIAP IL…
3.2838e-67	220	2241	3.67082	GO:0006952 Defense response	CCL26 LTF CST7 FCN1 CD200 TREM2 CCL22 CCL17 BNIP3L RELB CCL24 CCL7 CLEC4A KLRB1 IL1A CCL20 IL1RL2 CXCL6 IL1B CCL25 TRIM21 TRIM5 APCS KLRD1 IL1RN IL33 CCL21 CXCL9 CXCL14 TNFRSF14 PGLYRP2 GBP2 TNFAIP8L2 PTX3 CXCL3 PPBP PF4 CXCL1 CLEC4D KLK7 CXCL10 RNASE6 CXCL8 STAT2 CCL11 TLR1 CCL13 IRAK1 TNFRSF4 CXCL17 CLEC4C AGER LAT RNASE4 CCL23 CCL4 CCL3 OSM IL2 IL12B APOE SRPK2 IL18 IL15 TLR3 IRAK4 CFH CD6 IFN…
7.81368e-60	220	2468	3.33319	GO:0006955 Immune response	CFH CCL26 CD79B CD22 LTF C8B CFHR2 FCN1 CSF2RB CD40 CCL22 CCL17 CD276 FGL1 RELB CCL24 CCL7 IFNG CLEC4A KLRB1 BTN2A1 C7 C9 CCL20 A1BG CD244 CXCL6 C3 CCL25 TRIM21 TRIM5 APCS FCRL2 CFHR4 CFHR5 KLRD1 IL1RN CCL21 CXCL9 CXCL14 TNFRSF14 TNFSF13 GBP2 PTX3 CXCL3 PPBP PF4 CXCL1 ERMAP IL15 CLEC4D LAIR1 KLK7 CXCL10 RNASE6 CXCL8 STAT2 OSCAR CCL11 TLR1 CCL13 IRAK1 FCAR BTN3A2 LILRB4 NCR1 CLEC4C CR1 HLA-DRA LAT…
4.39595e-63	238	2755	3.23026	GO:0009605 Response to external stimulus	CCL26 SEMA3G LTF CST7 CPB2 FCN1 CD200 TREM2 CCL22 CCL17 BNIP3L RELB CCL24 CXCL12 CCL7 CLEC4A KLRB1 VEGFA HRG IL1A CCL20 IL1RL2 PGF CXCL6 IL1B CCL25 TRIM21 TRIM5 APCS KLRD1 IL33 CCL21 CXCL9 SEMA6C CXCL14 TNFRSF14 PGLYRP2 GBP2 TNFAIP8L2 PTX3 CXCL3 PPBP PF4 CXCL1 VEGFD CLEC4D KLK7 CXCL10 RNASE6 CXCL8 STAT2 FGA CCL11 IL16 VEGFB TLR1 F2 F2R CCL13 IRAK1 CXCL17 IRAK4 CLEC4C AGER CFB RNASE4 CCL23 CCL4 CC…
2.27667e-75	281	3329	3.15627	GO:0002376 Immune system proc.	CFH CCL26 CEACAM21 CD79B CD4 CD22 LTF C8B SLAMF7 CD84 CST7 CFHR2 FCN1 TREM2 CSF2RB CD40 SIRPB1 CCL22 CCL17 CD276 FGL1 RELB CCL24 CSF3 CCL7 SELPLG IFNG CLEC4A KLRB1 VEGFA BTN2A1 C7 C9 IL1A CCL20 PGF A1BG CD244 LY9 CXCL6 IL1B TNFSF9 C3 CCL25 TRIM21 TRIM5 APCS FCRL2 CFHR4 CFHR5 KLRD1 IL1RN CCL21 SIT1 CXCL9 TNFRSF11A CXCL14 BANK1 TNFRSF14 TNFRSF13C CD3G TNFSF13 GBP2 TNFAIP8L2 PTX3 CXCL3 PPBP PF4 CXCL…
7.57101e-62	251	3099	3.02855	GO:0007166 Cell surface receptor signaling pathway	CRLF1 CCL26 CD79B SEMA3G CD4 CD22 IL20RA IFNGR1 FSTL3 NCK2 IL4R FGF20 IL12RB2 IL5RA BLNK IL12RB1 CRKL PDGFB CSF2RB CD40 CHRDL1 XIAP CCL22 CCL17 AXIN1 CD276 TGFB1 CCL24 SFRP4 TGFBR1 CXCL12 CCL7 IL10RA FGF6 NEDD9 VEGFA BTN2A1 GHR IL12B LIFR IL1A CCL20 IL18R1 EPHA4 FASLG CSF3R PGF TNFSF10 CXCL6 IL1B TRAF2 EPO CCL25 TRAF3 FCRL2 SPART FST IL15RA KLRD1 SPRY2 IL6 CSH1 IL1RN CCL21 ITGA11 PPM1B FGF5 FGF2 …
1.58605e-56	253	3355	2.81975	GO:0051239 Reg. of multicellular organismal proc.	CD22 CD84 VASH1 CST7 CPB2 ADD1 TREM2 ISM1 SIRPB1 CD276 FGL1 CSF3 VEGFA BTN2A1 HRG IL1A IL18R1 SPP1 PGF FKBP1B IL1B TNFSF9 APOC1 LATS1 SERPINF1 NUMB IL33 SIT1 TNFRSF11A ECM1 CRHBP BANK1 TNFRSF14 CLSTN2 AGRP TNFRSF13C TFF2 TNFSF13 TNFAIP8L2 ERMAP IL15 BMPER VEGFD LGALS9 MZB1 FGA VEGFB SLITRK1 F2 F2R CSF1 BTN3A2 CXCL17 HLA-DRA LAT PLXNA4 TNFRSF13B HIF1A IL2 IL12B IL6 IL18 ACE IL32 CD4 LTF CD6 MAPK9 …
2.35796e-58	302	4545	2.48459	GO:0006950 Response to stress	FGA CCL26 LTF TP53BP1 NCK2 CST7 CPB2 FCN1 CD200 TREM2 HIF1A CCL22 CCL17 NBN GSR FGL1 BNIP3L RELB BABAM1 CCL24 CCL7 HGFAC CLEC4A KLRB1 VEGFA HRG IL1A CCL20 IL1RL2 PPL PGF CAT CXCL6 IL1B PRDX5 CCL25 F12 TRIM21 TRIM5 APCS KLRD1 EGLN1 DNAJB2 IL1RN IL33 CCL21 CXCL9 F13B PARP1 CXCL14 PAXX TNFRSF14 PGLYRP2 TREML1 GBP2 TNFAIP8L2 PTX3 CXCL3 PPBP PF4 CXCL1 VEGFD PRDX3 CLEC4D PDIA3 PRDX2 KLK7 CXCL10 RNASE6 …

### Sheet: SAH KEGG
Enrichment FDR	nGenes	Pathway Genes	Fold Enrichment	Pathway	Genes
0.000187484	4	99	29.3662	Path:hsa04061 Viral protein interaction with cytokine and cytokine receptor	CCL3 CCL4 CCL20 CX3CL1
0.00207238	3	86	25.3539	Path:hsa04610 Complement and coagulation cascades	SERPIND1 KLKB1 KNG1
0.00430136	3	119	18.323	Path:hsa04668 TNF signaling pathway	LIF CCL20 CX3CL1
4.88767e-06	7	297	17.1303	Path:hsa04060 Cytokine-cytokine receptor interaction	LIF OSM CCL3 CCL4 CCL20 CX3CL1 TNFSF12
0.038357	2	93	15.6304	Path:hsa05323 Rheumatoid arthritis	CCL3 CCL20
0.00160002	4	190	15.3013	Path:hsa04062 Chemokine signaling pathway	CCL3 CCL4 CCL20 CX3CL1
0.0397809	2	102	14.2512	Path:hsa05142 Chagas disease	KNG1 CCL3
0.0397809	2	108	13.4595	Path:hsa04620 Toll-like receptor signaling pathway	CCL3 CCL4
0.0219412	3	224	9.7341	Path:hsa05163 Human cytomegalovirus infection	CCL3 CCL4 CX3CL1

### Sheet: SAH BP
Enrichment FDR	nGenes	Pathway Genes	Fold Enrichment	Pathway	Genes
6.28421e-55	134	977	5.12852	GO:0006954 Inflammatory response	CCL26 CST7 CD200 TREM2 CCL22 CCL17 RELB CCL24 CCL7 IL1A CCL20 IL1RL2 CXCL6 IL1B CCL25 IL1RN IL33 CCL21 CXCL9 TNFAIP8L2 CXCL3 PPBP PF4 CXCL1 CXCL10 CXCL8 CCL11 TLR1 CCL13 TNFRSF4 CXCL17 AGER LAT CCL23 CCL4 CCL3 OSM IL2 IL12B APOE APCS IL18 IL15 TLR3 CD6 MAPK9 GZMB HIF1A IL10RA IFNG PTPN6 IL17A APOA1 CLU F12 TRIM21 IL6 IL10 AHSG SNCA CRHBP LGALS9 IL16 IL17D F2 F2R APOD TNF ITIH4 CD5L IL4R B4GALT1 A…
1.2105e-57	143	1067	5.01134	GO:0034097 Response to cytokine	CRLF1 CCL26 CD4 IL20RA IFNGR1 IL4R IL12RB2 IL5RA IL12RB1 TIMP3 CSF2RB CCL22 CCL17 RELB CCL24 CXCL12 CCL7 IL10RA GHR IL12B LIFR IL1A CCL20 IL18R1 CSF3R CXCL6 IL1B TRAF2 EPO CCL25 TRAF3 IL15RA IL1RN CCL21 CXCL9 TNFRSF11A TFF2 GBP2 CXCL3 PPBP PF4 CXCL1 IL31RA CXCL10 CXCL8 STAT2 CCL11 IL20RB CCL13 IRAK1 IL3RA IFNLR1 LILRB4 SELL IRAK4 TNF IL10RB CCL23 CCL4 CCL3 IL11 TREM2 SIRT1 OSM PDGFB HIF1A XIAP IL…
2.0296e-58	145	1082	5.01098	GO:1901652 Response to peptide	CRLF1 CCL26 CD4 IL20RA IFNGR1 IL4R IL12RB2 IL5RA IL12RB1 TIMP3 CSF2RB CCL22 CCL17 RELB CCL24 CXCL12 CCL7 IL10RA GHR IL12B LIFR IL1A CCL20 IL18R1 CSF3R CXCL6 IL1B TRAF2 EPO CCL25 TRAF3 IL15RA IL1RN CCL21 CXCL9 TNFRSF11A TFF2 GBP2 CXCL3 PPBP PF4 CXCL1 IL31RA CXCL10 CXCL8 STAT2 CCL11 IL20RB CCL13 IRAK1 IL3RA IFNLR1 LILRB4 SELL IRAK4 TNF IL10RB CCL23 CCL4 CCL3 IL11 TREM2 SIRT1 OSM PDGFB HIF1A XIAP IL…
3.2838e-67	220	2241	3.67082	GO:0006952 Defense response	CCL26 LTF CST7 FCN1 CD200 TREM2 CCL22 CCL17 BNIP3L RELB CCL24 CCL7 CLEC4A KLRB1 IL1A CCL20 IL1RL2 CXCL6 IL1B CCL25 TRIM21 TRIM5 APCS KLRD1 IL1RN IL33 CCL21 CXCL9 CXCL14 TNFRSF14 PGLYRP2 GBP2 TNFAIP8L2 PTX3 CXCL3 PPBP PF4 CXCL1 CLEC4D KLK7 CXCL10 RNASE6 CXCL8 STAT2 CCL11 TLR1 CCL13 IRAK1 TNFRSF4 CXCL17 CLEC4C AGER LAT RNASE4 CCL23 CCL4 CCL3 OSM IL2 IL12B APOE SRPK2 IL18 IL15 TLR3 IRAK4 CFH CD6 IFN…
7.81368e-60	220	2468	3.33319	GO:0006955 Immune response	CFH CCL26 CD79B CD22 LTF C8B CFHR2 FCN1 CSF2RB CD40 CCL22 CCL17 CD276 FGL1 RELB CCL24 CCL7 IFNG CLEC4A KLRB1 BTN2A1 C7 C9 CCL20 A1BG CD244 CXCL6 C3 CCL25 TRIM21 TRIM5 APCS FCRL2 CFHR4 CFHR5 KLRD1 IL1RN CCL21 CXCL9 CXCL14 TNFRSF14 TNFSF13 GBP2 PTX3 CXCL3 PPBP PF4 CXCL1 ERMAP IL15 CLEC4D LAIR1 KLK7 CXCL10 RNASE6 CXCL8 STAT2 OSCAR CCL11 TLR1 CCL13 IRAK1 FCAR BTN3A2 LILRB4 NCR1 CLEC4C CR1 HLA-DRA LAT…
4.39595e-63	238	2755	3.23026	GO:0009605 Response to external stimulus	CCL26 SEMA3G LTF CST7 CPB2 FCN1 CD200 TREM2 CCL22 CCL17 BNIP3L RELB CCL24 CXCL12 CCL7 CLEC4A KLRB1 VEGFA HRG IL1A CCL20 IL1RL2 PGF CXCL6 IL1B CCL25 TRIM21 TRIM5 APCS KLRD1 IL33 CCL21 CXCL9 SEMA6C CXCL14 TNFRSF14 PGLYRP2 GBP2 TNFAIP8L2 PTX3 CXCL3 PPBP PF4 CXCL1 VEGFD CLEC4D KLK7 CXCL10 RNASE6 CXCL8 STAT2 FGA CCL11 IL16 VEGFB TLR1 F2 F2R CCL13 IRAK1 CXCL17 IRAK4 CLEC4C AGER CFB RNASE4 CCL23 CCL4 CC…
2.27667e-75	281	3329	3.15627	GO:0002376 Immune system proc.	CFH CCL26 CEACAM21 CD79B CD4 CD22 LTF C8B SLAMF7 CD84 CST7 CFHR2 FCN1 TREM2 CSF2RB CD40 SIRPB1 CCL22 CCL17 CD276 FGL1 RELB CCL24 CSF3 CCL7 SELPLG IFNG CLEC4A KLRB1 VEGFA BTN2A1 C7 C9 IL1A CCL20 PGF A1BG CD244 LY9 CXCL6 IL1B TNFSF9 C3 CCL25 TRIM21 TRIM5 APCS FCRL2 CFHR4 CFHR5 KLRD1 IL1RN CCL21 SIT1 CXCL9 TNFRSF11A CXCL14 BANK1 TNFRSF14 TNFRSF13C CD3G TNFSF13 GBP2 TNFAIP8L2 PTX3 CXCL3 PPBP PF4 CXCL…
7.57101e-62	251	3099	3.02855	GO:0007166 Cell surface receptor signaling pathway	CRLF1 CCL26 CD79B SEMA3G CD4 CD22 IL20RA IFNGR1 FSTL3 NCK2 IL4R FGF20 IL12RB2 IL5RA BLNK IL12RB1 CRKL PDGFB CSF2RB CD40 CHRDL1 XIAP CCL22 CCL17 AXIN1 CD276 TGFB1 CCL24 SFRP4 TGFBR1 CXCL12 CCL7 IL10RA FGF6 NEDD9 VEGFA BTN2A1 GHR IL12B LIFR IL1A CCL20 IL18R1 EPHA4 FASLG CSF3R PGF TNFSF10 CXCL6 IL1B TRAF2 EPO CCL25 TRAF3 FCRL2 SPART FST IL15RA KLRD1 SPRY2 IL6 CSH1 IL1RN CCL21 ITGA11 PPM1B FGF5 FGF2 …
1.58605e-56	253	3355	2.81975	GO:0051239 Reg. of multicellular organismal proc.	CD22 CD84 VASH1 CST7 CPB2 ADD1 TREM2 ISM1 SIRPB1 CD276 FGL1 CSF3 VEGFA BTN2A1 HRG IL1A IL18R1 SPP1 PGF FKBP1B IL1B TNFSF9 APOC1 LATS1 SERPINF1 NUMB IL33 SIT1 TNFRSF11A ECM1 CRHBP BANK1 TNFRSF14 CLSTN2 AGRP TNFRSF13C TFF2 TNFSF13 TNFAIP8L2 ERMAP IL15 BMPER VEGFD LGALS9 MZB1 FGA VEGFB SLITRK1 F2 F2R CSF1 BTN3A2 CXCL17 HLA-DRA LAT PLXNA4 TNFRSF13B HIF1A IL2 IL12B IL6 IL18 ACE IL32 CD4 LTF CD6 MAPK9 …
2.35796e-58	302	4545	2.48459	GO:0006950 Response to stress	FGA CCL26 LTF TP53BP1 NCK2 CST7 CPB2 FCN1 CD200 TREM2 HIF1A CCL22 CCL17 NBN GSR FGL1 BNIP3L RELB BABAM1 CCL24 CCL7 HGFAC CLEC4A KLRB1 VEGFA HRG IL1A CCL20 IL1RL2 PPL PGF CAT CXCL6 IL1B PRDX5 CCL25 F12 TRIM21 TRIM5 APCS KLRD1 EGLN1 DNAJB2 IL1RN IL33 CCL21 CXCL9 F13B PARP1 CXCL14 PAXX TNFRSF14 PGLYRP2 TREML1 GBP2 TNFAIP8L2 PTX3 CXCL3 PPBP PF4 CXCL1 VEGFD PRDX3 CLEC4D PDIA3 PRDX2 KLK7 CXCL10 RNASE6 …

### Sheet: iNPH KEGG
Enrichment FDR	nGenes	Pathway Genes	Fold Enrichment	Pathway	Genes
4.75358e-14	23	99	9.26822	Path:hsa04061 Viral protein interaction with cytokine and cytokine receptor	CXCL13 CCL27 CXCL1 IL2RA IL6 IL10 CXCL10 CXCL9 PPBP CCL2 CCL4 CCL8 CCL11 CCL13 CCL14 CCL16 CCL18 CCL19 CCL22 CCL23 CCL25 CXCL11 CX3CL1
0.00684474	7	49	5.69909	Path:hsa04672 Intestinal immune network for IgA production	TNFRSF13B IL4 IL6 IL10 TNFRSF17 CCL25 CD80
1.80242e-16	41	297	5.5072	Path:hsa04060 Cytokine-cytokine receptor interaction	CCL26 CXCL13 CCL27 CNTF CSF3 CSH1 TNFRSF13B CXCL17 CXCL1 IFNAR1 IFNG IL1RN IL2RA IL3 IL4 IL6 IL10 CXCL10 CXCL9 PPBP IL17RB PRL IL36G TNFRSF17 CCL2 CCL4 CCL8 CCL11 CCL13 CCL14 CCL16 CCL18 CCL19 CCL22 CCL23 CCL25 CXCL11 CX3CL1 IL25 TGFBR1 IL1RL2
8.43989e-09	24	190	5.0392	Path:hsa04062 Chemokine signaling pathway	CCL26 CXCL13 CCL27 GNGT1 CXCL1 CXCL10 CXCL9 PPBP PARD3 CCL2 CCL4 CCL8 CCL11 CCL13 CCL14 CCL16 CCL18 CCL19 CCL22 CCL23 CCL25 CXCL11 CX3CL1 SHC1
8.0295e-06	18	159	4.51626	Path:hsa04514 Cell adhesion molecules	CDH4 CDH15 CD226 SLITRK1 NEGR1 CNTNAP2 SLITRK5 CD274 L1CAM NEO1 NRCAM PVR CD99L2 NTNG2 SLITRK2 NRXN3 NRXN1 CD80
0.00422195	10	93	4.28964	Path:hsa04657 IL-17 signaling pathway	CSF3 CXCL1 IFNG IL4 IL6 CXCL10 IL17RB CCL2 CCL11 IL25
0.0256076	9	99	3.6267	Path:hsa04640 Hematopoietic cell lineage	CSF3 FLT3 GP1BB IL2RA IL3 IL4 IL6 CD9 CD38
0.000745208	16	182	3.50713	Path:hsa04360 Axon guidance	UNC5D EFNA3 EFNA5 EFNB2 EPHA4 EPHA5 EPHB6 L1CAM NEO1 PARD3 ROBO1 ROBO2 SLIT1 CAMK2A NTNG2 PLXNA4
0.00385324	14	168	3.32447	Path:hsa04630 JAK-STAT signaling pathway	CNTF CSF3 CSH1 FHL1 GFAP IFNAR1 IFNG IL2RA IL3 IL4 IL6 IL10 PRL CCND2
0.00033272	25	362	2.75509	Path:hsa04151 PI3K-Akt signaling pathway	CHAD COL9A2 CSF3 CSH1 EFNA3 EFNA5 EIF4EBP1 F2R FGF5 FLT3 GNGT1 TNC IFNAR1 IL2RA IL3 IL4 IL6 AREG ATF4 PPP2R5A PRL RELN TP53 FGF16 CCND2

### Sheet: iNPH BP
Enrichment FDR	nGenes	Pathway Genes	Fold Enrichment	Pathway	Genes
1.12158e-16	45	348	5.15866	GO:0006959 Humoral immune response	CX3CL1 CCL26 CFHR2 FCN1 CCL22 CCL2 CCL8 IFNG C9 PI3 CCL25 JCHAIN CFHR5 CXCL9 SUSD4 REG3G CXCL13 S100A12 PPBP CXCL1 KLK7 CXCL10 CXCL11 CCL11 CCL19 CCL13 NCR3LG1 CCL23 CCL16 CCL4 CCL18 CCL14 IL6 GAPDH KLK3 MBL2 H2BC21 KRT6A CD5L RARRES2 CD81 KRT1 GPI CD83 PRTN3
1.42028e-17	75	885	3.38082	GO:0034330 Cell junction organization	SEZ6L CBLN1 CDH9 CDH15 DLG4 PATJ CDH13 CBLN2 SLITRK5 SLITRK1 CDH4 SLITRK2 ERC2 L1CAM CD177 MDGA1 THSD1 APP EFNA5 PAFAH1B1 CD9 NRXN3 RTN4R TNC CBLN4 NRCAM PALM ICAM5 WASL TGFBR1 EPHA4 IGSF21 SLC8A2 PCDH17 EFNB2 HIP1R LATS1 SNAP25 WASF3 LARGE1 NUMB ADGRB3 IL10 SDCBP C1QL2 LRTM1 LRRTM2 TPBG CNTN5 GPM6A LRFN2 NPTN CACNA2D3 MICALL2 LRTM2 NPTX1 NEGR1 NRXN1 RELN NTNG2 SYNGAP1 PLXNA4 NEFL CLASP1 ACTN2 DU…
2.28011e-21	108	1460	2.95104	GO:0007267 Cell-cell signaling	PTPRN SYT1 CHGA FMR1 GCG GRIA2 GJA8 VGF DLG4 SNAP25 CPLX2 CRH TMEM25 PTH PTPRN2 GRIK2 NETO1 ERC2 DOC2B CCL8 IFNG IL6 CXCL13 CD38 PAFAH1B1 GIPR NRXN3 TNC CBLN4 NEO1 STX1B CBLN1 PTN GIT1 FGF12 CSPG5 EPHA4 IGSF21 SLC8A2 PCDH17 ATF4 GFAP LARGE1 IL1RN PIANP CBLN2 LRRTM2 TPBG LRFN2 NPTN SV2A VSNL1 CADPS SPINK1 CARTPT SLITRK5 SCN3B BRSK2 NRXN1 F2R EFNA5 RELN NTNG2 SYNGAP1 NEFL APP SERPINB3 PLA2G10 CACNA…
1.28644e-18	116	1796	2.57665	GO:0007155 Cell adhesion	TNC NEO1 PVR FAT2 NRCAM CD200 ICAM4 ICAM5 CEACAM5 DUSP3 CDH9 PCDHB15 IGSF21 PCDH17 CD274 CD80 XG CDH15 DLG4 DSG1 ITGAX CDH13 PARD3 CNTN5 FAT3 PCDH7 DSCAM CADM2 VSIG10 CDH4 PCDH9 EFNA5 ROBO2 CEACAM19 SIRPA L1CAM CD177 PCDHA9 PLXNA4 SIGLEC5 CX3CL1 CD9 CD81 IFNG MDGA1 IL4 EFNB2 CCL25 THSD1 IL6 IL1RN UNC5D SLITRK5 ROBO1 SLITRK1 SLITRK2 AJAP1 TARM1 MMP12 NRXN3 MCAM DHPS SRPX CD99L2 GLA CBLN1 EPHB6 ATP…
1.20111e-16	114	1859	2.44641	GO:0022008 Neurogenesis	SDCCAG8 NEO1 NRCAM FMR1 ZPR1 EPHA4 EFNB2 SOX9 NCAN ATXN10 NUMB BHLHE40 ADGRB3 KIAA0319 NTRK3 MINK1 APP EFNA3 LRTM1 EPHA5 CNTN5 GPM6A UNC5D SLITRK5 LRTM2 ISLR2 NPTX1 DSCAM BRSK2 SLITRK1 EPHA10 TAFA1 EFNA5 ROR1 SLITRK2 SLIT1 RELN PLXNA4 CNTF CX3CL1 SYT1 PLA2G10 PTN CCL2 IFNG IL6 ROBO1 ROBO2 L1CAM CD38 PAFAH1B1 VIM RTN4R TNC HDAC9 FSTL4 GLA CBLN1 NEFM WASL TGFBR1 GIT1 AREG MDGA1 CSPG5 PTPRB GNGT1 AT…
9.94627e-22	160	2764	2.30933	GO:0007399 Nervous system development	ENO3 COX6B1 CKB CNP PAFAH1B1 SDCCAG8 NEO1 NRCAM SEZ6L FMR1 TGFBR1 GIT1 ZPR1 MDGA1 EPHA4 ADGRB2 EFNB2 SOX9 NCAN ATXN10 NUMB BHLHE40 ADGRB3 KIAA0319 NTRK3 MINK1 APP EFNA3 LRTM1 EPHA5 CNTN5 GPM6A UNC5D SLITRK5 LRTM2 ISLR2 GFRA2 NPTX1 DSCAM BRSK2 SLITRK1 EPHA10 TAFA1 EFNA5 ROR1 SLITRK2 SLIT1 RELN PLXNA4 CNTF CX3CL1 SYT1 PLA2G10 PTN CCL2 IFNG IL6 ROBO1 ROBO2 L1CAM NOTCH2NLB CD38 CD9 NRXN3 VIM RTN4R TN…
6.93037e-20	155	2755	2.24447	GO:0009605 Response to external stimulus	CX3CL1 CCL26 PER3 FCN1 CD200 CHGA CCL22 RARRES2 CCL2 CCL8 IL4 IL1RL2 IFIT3 CD274 CD80 PI3 LBP CCL25 TRIM5 CRP IL36G CASP1 CXCL9 IFNAR1 SUSD4 REG3G LRTM1 CXCL13 GBP2 S100A12 PPBP CXCL1 LRTM2 KLK7 CXCL10 CXCL11 DSCAM SCG2 CCL11 CCL19 F2R CCL13 SLIT1 NCR3LG1 CXCL17 TRIM40 CNTF CCL23 CCL16 CCL4 CCL18 CCL14 IL6 CD9 PLA2G10 CAMK2A FMR1 ZNRF4 IFNG GAPDH EFNB2 ULBP2 JCHAIN STAB2 IL10 NTRK3 CDH13 KLK3 TTN…
1.57147e-19	158	2868	2.19777	GO:0009653 Anatomical structure morphogenesis	PAFAH1B1 MYOM2 SDCCAG8 NEO1 MCAM NRCAM MYOM1 CDH9 CSPG5 EPHA4 EFNB2 SOX9 PTPRB CDH15 FGF5 CDH13 MINK1 APP EFNA3 LRTM1 EPHA5 CNTN5 TTN UNC5D BMPER SLITRK5 LRTM2 ISLR2 LMOD2 NPTX1 DSCAM SCG2 BRSK2 SLITRK1 CDH4 EPHA10 EFNA5 SLITRK2 SLIT1 FGF16 MFAP5 PLXNA4 IL6 SYT1 PLA2G10 CCL2 CD81 ADGRB3 IL1RN TFAP2A WARS1 MTDH CXCL10 ROBO1 CCL11 CCL13 ROBO2 AJAP1 L1CAM MMP12 THSD7A CX3CL1 CD9 ERCC1 NRXN3 RTN4R TN…
9.83033e-27	224	4287	2.08448	GO:0048731 System development	ENO3 COX6B1 CKB CNP PAFAH1B1 SDCCAG8 NEO1 MCAM NRCAM SEZ6L FMR1 TGFBR1 GIT1 ZPR1 MDM1 MDGA1 EPHA4 ADGRB2 EFNB2 SOX9 PTPRB NCAN ATXN10 NUMB BHLHE40 ADGRB3 KIAA0319 NTRK3 MINK1 APP EFNA3 LRTM1 EPHA5 CNTN5 GPM6A WIF1 MMP16 UNC5D BMPER SLITRK5 LRTM2 ISLR2 GFRA2 NPTX1 DSCAM SCG2 BRSK2 SLITRK1 DAND5 EPHA10 TAFA1 EFNA5 ROR1 SLITRK2 SLIT1 OPTC RELN MFAP5 CEP290 PLXNA4 BGLAP CNTF IL6 CX3CL1 SYT1 PLA2G10 P…
1.69409e-16	212	4782	1.7686	GO:0030154 Cell differentiation	TNC ATP5F1B CLTC PAFAH1B1 MYOM2 FSTL4 SDCCAG8 NEO1 ACTN2 NRCAM MYOM1 FMR1 CSF3 ZPR1 EPHA4 FLT3 EFNB2 SOX9 KRT17 NCAN ATXN10 NUMB BHLHE40 ADGRB3 KIAA0319 ATRAID FGF5 NTRK3 MINK1 APP EFNA3 LRTM1 EPHA5 CNTN5 GPM6A DDX4 HHEX TTN UNC5D SLAMF6 SLITRK5 NELL1 LRTM2 ISLR2 KRT80 KRT1 TET2 KRT78 KRT6C KRT74 LMOD2 NPTX1 KRT9 DSCAM KRT2 BRSK2 SLITRK1 EPHA10 TAFA1 EFNA5 KRT6B ROR1 EVI2B SLITRK2 KRT5 KRT10 KRT1…

### Sheet: HBM KEGG
Enrichment FDR	nGenes	Pathway Genes	Fold Enrichment	Pathway	Genes
0.0317997	1	77	75.513	Path:hsa05133 Pertussis	C4BPB
0.0317997	1	83	70.0542	Path:hsa03083 Polycomb repressive complex	UBE2D1
0.0317997	1	86	67.6105	Path:hsa04610 Complement and coagulation cascades	C4BPB
0.0317997	1	93	62.5215	Path:hsa04657 IL-17 signaling pathway	S100A8
0.0368923	1	142	40.9472	Path:hsa04120 Ubiquitin mediated proteolysis	UBE2D1
0.0368923	1	170	34.2029	Path:hsa04141 Protein processing in endoplasmic reticulum	UBE2D1
0.0368923	1	190	30.6026	Path:hsa04613 Neutrophil extracellular trap formation	AZU1
0.0416441	1	246	23.6362	Path:hsa05131 Shigellosis	UBE2D1

### Sheet: HBM BP
Enrichment FDR	nGenes	Pathway Genes	Fold Enrichment	Pathway	Genes
0.0245192	1	6	969.083	GO:0009608 Response to symbiont	C4BPB
0.0245192	1	6	969.083	GO:0009609 Response to symbiotic bacterium	C4BPB
0.0245192	1	11	528.591	GO:0002924 Neg. reg. of humoral immune response mediated by circulating immunoglobulin	C4BPB
0.0245192	1	15	387.633	GO:0002713 Neg. reg. of b cell mediated immunity	C4BPB
0.0245192	2	266	43.718	GO:0006909 Phagocytosis	C4BPB AZU1
0.0245192	2	348	33.4167	GO:0006959 Humoral immune response	C4BPB AZU1
0.0245192	2	522	22.2778	GO:0006935 Chemotaxis	S100A8 AZU1
0.0245192	3	1787	9.76133	GO:0006508 Proteolysis	UBE2D1 S100A8 AZU1
0.0245192	3	1936	9.01007	GO:0009607 Response to biotic stimulus	S100A8 C4BPB AZU1
